# Comprehensive deletion scan of anti-CRISPR AcrIIA4 reveals essential and dispensable domains for Cas9 inhibition

**DOI:** 10.1101/2024.07.09.602757

**Authors:** Annette B Iturralde, Cory A Weller, Simone M Giovanetti, Meru J Sadhu

## Abstract

Delineating a protein’s essential and dispensable domains provides critical insight into how it carries out its function. Here, we developed a high-throughput method to synthesize and test the functionality of all possible in-frame and continuous deletions in a gene of interest, enabling rapid and unbiased determination of protein domain importance. Our approach generates precise deletions using a CRISPR library framework that is free from constraints of gRNA target site availability and efficacy. We applied our method to AcrIIA4, a phage-encoded anti-CRISPR protein that robustly inhibits SpCas9. Extensive structural characterization has shown that AcrIIA4 physically occupies the DNA-binding interfaces of several SpCas9 domains; nonetheless, the importance of each AcrIIA4 interaction for SpCas9 inhibition is unknown. We used our approach to determine the essential and dispensable regions of AcrIIA4. Surprisingly, not all contacts with SpCas9 were required, and in particular, we found that the AcrIIA4 loop that inserts into SpCas9’s RuvC catalytic domain can be deleted. Our results show that AcrIIA4 inhibits SpCas9 primarily by blocking PAM binding, and that its interaction with the SpCas9 catalytic domain is inessential.

**Significance:** For decades, researchers have determined the functionally important parts of proteins by deleting protein segments and seeing which ones affect protein function. This provides critical information about how the protein works. Here, we developed a high-throughput method to generate and test deletions in a protein of interest. Our method uses a CRISPR library approach, and can generate thousands of precisely programmed deletions in a single protein. We used it to test the effects of deletions in the phage anti-CRISPR protein AcrIIA4. Previous studies have shown that AcrIIA4 binds Cas9 using several interfaces, but the individual importance of these interfaces was unclear. We find that AcrIIA4 acts by blocking PAM binding, while its interaction with Cas9’s catalytic domain is dispensable.
