## Supplementary Table 2 - Plasmids for "Comprehensive deletion scan of anti-CRISPR AcrIIA4 reveals essential and dispensable domains for Cas9 inhibition"

### Sheet: Sheet1
Plasmid	Plasmid contents	Bacterial selection	Euk. selection	Copy #	Source	Other names	Progenitors	Addgene ID	Plasmid map links (maps of newly generated plasmids are also included as a Supplemental Dataset)
MSp181	Tef-Cas9 LEU	amp	LEU2		Addgene	pCas9		162606	https://www.addgene.org/162606/
MSp20	HO gRNA	Amp	URA3	2u	Kruglyak	pMS58	MSp11		https://benchling.com/s/seq-6cPs2qSLvCTUIWK0POrO
MSp513	AcrIIA4' URA3 AcrIIA4	Amp			GeneWiz (this study)				https://benchling.com/s/seq-tibjkDNye7j68lpprw8A?m=slm-R1Js1MnF64JH9c0ezmqK
MSp514	MAL63 TF gene and MAL62 promoter sequence	Amp			GeneWiz (this study)				https://benchling.com/s/seq-7qVSgdhpu1tUnfYiCegC?m=slm-h4ZW1wpd2idDfeijX7Uo
MSp14	Tef-Cas9 (NatMX)	amp	NatMX	cen-ars	Kruglyak	pLK91		64329	https://www.addgene.org/64329/
MSp500	Mal-Cas9	Amp	NatMX	cen-ars	This study		MSp14, MSp514	227704	https://benchling.com/s/seq-OaLDond4U4rGYKmTU9S7?m=slm-xtC7QutHN8ANWkZgyeg1
MSp6	Gal-Cas9	amp	LEU2	cen-ars	Kruglyak	p415-GalL-Cas9-CYC1t, pLK77	pRS415	43804	http://www.addgene.org/43804/
MSp50	HIS3 gRNA plasmid	Amp	HIS3	2u	Addgene	pMEL16		107922	https://www.addgene.org/107922/
MSp218	pMEL16 + gRNA targeting between AcrIIA4 copies + BamHI + EcoRI MCS	Amp	His	2u	This study		pMEL16	227698	https://benchling.com/s/seq-kY9nUUIArI91rtnUzyoD?m=slm-4T2NjqwCUAWz2d87hnJT
MSp11	CAN1 gRNA w/ BstEII/SphI	amp	URA3	2u	Kruglyak	pLK88	MSp7	98814	https://www.addgene.org/98814/
MSp501	ARB1 gRNA lethal edit in MSp11	Amp	Ura	2u	This study		pLK88	227705	https://benchling.com/s/seq-YpRLCPoqbLRKE4B9GlfJ?m=slm-jOVubJfa31TZ7hoCLHGZ
