## Supplementary Table 3 - Oligonucleotides for "Comprehensive deletion scan of anti-CRISPR AcrIIA4 reveals essential and dispensable domains for Cas9 inhibition"

### Sheet: Sheet1
Primers	Sequence
ANx84	GGTCAAACGCTGTAGAAGTG	Forward	HO-gRNA PCR from Msp20
ANx85	gacctagacttcaggttgtc	Reverse	HO-gRNA PCR from Msp20
ANx80	ACAAATCAGTGCCGGTAACG	Forward	Left Homology of Acr strain into HO (FORWARD 1)
ANx81	CTCGTTTCCGTCGTTATTTACGCGTATTATCAGCTGCGTTATGGAGTTGCTGTCAGTCCCGCTTAGCTTC	Reverse	Adds alternate sequence to Acr (REVERSE 1)
ANx82	TCCATAACGCAGCTGATAATACGCGTAAATAACGACGGAAACGAGTATGTAATC	Forward	Adds alternate sequence to Acr (FORWARD 2)
ANx83	GTCATGTCCACATTAACATCATTGC	Reverse	Right Homology of Acr strain into HO (REVERSE 2)
ANx16.5	AGCATAACTAAATTACATAACAGCCAACGTTATTTCTCAGGTCCATCGATTTTTTGTTTTTACC	Forward	MAL62 fragment + left homology amplification
ANx17.5	tttcccgggggatccactagTTATGTAATTTAGTTATGCTTGACTGATGTACATTTGAGATTATCAAAAAAACTGCTTAAGAGATGGATG	Reverse	MAL62 fragment + right homology amplification
ANx23	actacCGGCTGATATCATCGNNNNNNNNNNNNCGGAGGCAGGAGGGT	Forward	Oligo amplification + barcode insertion
ANx24	ttcacGAACCGGTTACTCAGNNNNNNNNNNNNGACGGCCGCTAGTCC	Reverse	Oligo amplification + barcode insertion
ANx86	ttctccgcagtgaaagatagTTAGCCCGTAGCGACCTAGTGTTTTAGAGCATGcaaatgcaagttaaaataag		ARB1 gRNA into MSp11
ANx25	tcgtcggcagcgtcagatgtgtataagagacagCCCGGATTCTAGAACTAGTG	Forward	Acr Genome read
ANx26	tcgtcggcagcgtcagatgtgtataagagacagNCCCGGATTCTAGAACTAGTG
ANx27	tcgtcggcagcgtcagatgtgtataagagacagNNCCCGGATTCTAGAACTAGTG
ANx28	tcgtcggcagcgtcagatgtgtataagagacagNNNCCCGGATTCTAGAACTAGTG
ANx29	tcgtcggcagcgtcagatgtgtataagagacagNNNNCCCGGATTCTAGAACTAGTG
ANx30	gtctcgtgggctcggagatgtgtataagagacagTTGAATTGTACTACCGCTGGGCG	Reverse	Acr Genome read
ANx31	gtctcgtgggctcggagatgtgtataagagacagNTTGAATTGTACTACCGCTGGGCG
ANx32	gtctcgtgggctcggagatgtgtataagagacagNNTTGAATTGTACTACCGCTGGGCG
ANx33	gtctcgtgggctcggagatgtgtataagagacagNNNTTGAATTGTACTACCGCTGGGCG
ANx34	gtctcgtgggctcggagatgtgtataagagacagNNNNTTGAATTGTACTACCGCTGGGCG
ANx35	tcgtcggcagcgtcagatgtgtataagagacagactacCGGCTGATATCATCG	Forward	Oligo plasmid read
ANx36	tcgtcggcagcgtcagatgtgtataagagacagNactacCGGCTGATATCATCG
ANx37	tcgtcggcagcgtcagatgtgtataagagacagNNactacCGGCTGATATCATCG
ANx38	tcgtcggcagcgtcagatgtgtataagagacagNNNactacCGGCTGATATCATCG
ANx39	tcgtcggcagcgtcagatgtgtataagagacagNNNNactacCGGCTGATATCATCG
ANx40	gtctcgtgggctcggagatgtgtataagagacagttcacGAACCGGTTACTCAG	Reverse	Oligo plasmid read
ANx41	gtctcgtgggctcggagatgtgtataagagacagNttcacGAACCGGTTACTCAG
ANx42	gtctcgtgggctcggagatgtgtataagagacagNNttcacGAACCGGTTACTCAG
ANx43	gtctcgtgggctcggagatgtgtataagagacagNNNttcacGAACCGGTTACTCAG
ANx44	gtctcgtgggctcggagatgtgtataagagacagNNNNttcacGAACCGGTTACTCAG
ANx87	TGTCTGAGGAAAGTTGATCAAG	Forward	Amplifying AcrIIA4 from Genewiz plasmid
ANx88	GTCATGTCCACATTAACATCATTG	Reverse
