## Supplementary Table 1 - Strains for "Comprehensive deletion scan of anti-CRISPR AcrIIA4 reveals essential and dispensable domains for Cas9 inhibition"

### Sheet: Sheet1
Strain	Strain contents	Species	Background	Mating type	Genotype	Plasmids	Source	Other names
MSy15	nej1Δ	S. cerevisiae	BY	a	MATa his3Δ leu2Δ 0 met15Δ 0 ura3Δ nej1Δ::KanMX			MS262
MSy14	nej1Δ + gal-Cas9	S. cerevisiae	BY	a	MATa his3Δ met15Δ ura3Δ nej1Δ::KanMX	gal-Cas9	Kruglyak	YLK3221
MSy261	nej1Δ Gal-AcrIIA4'-Ura-ArcIIA4	S. cerevisiae	BY	a	MATa his3Δ leu2Δ met15Δ nej1Δ::KanMX
MSy262	nej1Δ + gal-Cas9 + Gal-AcrIIA4''-Ura-ArcIIA4	S. cerevisiae	BY	a	MATa his3Δ met15Δ nej1Δ::KanMX	gal-Cas9
MSy28		S. cerevisiae	BY	a	ho∆::HygMX flo8∆::NatMX		Kruglyak	YJM145
MSy263	nej1Δ + AcrKI + gal-Cas9 + mal-Cas9	S. cerevisiae	BY	a	MATa his3Δ met15Δ nej1Δ::KanMX NatMX	gal-Cas9(Msp6), mal-Cas9(Msp500)
MSy264	nej1Δ + AcrKI(alt. sequence) + gal-Cas9 + mal-Cas9	S. cerevisiae	BY	a	MATa his3Δ met15Δ nej1Δ::KanMX NatMX	gal-Cas9, mal-Cas9(Msp500)
