## Supplementary material for "Comprehensive deletion scan of anti-CRISPR AcrIIA4 reveals essential and dispensable domains for Cas9 inhibition": Source Data (Fig S1)

### Sheet: Sheet1
B1-B2 loop	Area:	62	RANDOM MEANS		B3-a2 loop:	Area:	12	RANDOM MEANS		C terminal:	Area:	26	RANDOM MEANS
5.23221	Sum:	393.756	0.439376		1.58708	Sum:	190.788	2.26324		15.3693	Sum:	378.533	1.23532
0.316837	Average:	6.35091	1.32587		0	Average:	15.899	0.0972697		17.0353	Average:	14.559	1.12546
4.59872			0.845637		22.9125			0.0556798		14.7197			0.0967575
0.716654			0.429516		10.4092			0.794144		11.8472			1.70702
2.11824			1.02512		0.598251			3.03954		15.115			2.54545
3.69983			0.138078		20.6052			1.27113		3.93818			0.85177
0.112997			1.34525		24.2516			0.126818		20.3867			1.99577
8.17732			0.949842		35.5665			0.124009		15.6934			0.458065
0.0936348			0.844627		18.6485			0.0461828		15.5569			0.33365
0.137837			1.44274		24.3442			0.162061		18.083			0.511238
0.527458			0.411582		20.7411			0.0741368		17.2419			0.751681
0.873423			0.948867		11.1243			0.174937		16.568			0.604565
4.76992			1.67387					0.762849		14.6915			0.493854
9.48547			0.770941					0.185356		0.0390902			2.18285
7.8738			0.794948					2.04948		17.3528			0.821982
0.1651			2.28436					0.0783368		16.9777			0.732748
0.0162261			0.918763					2.05852		14.9835			0.101899
0.133237			1.19089					0.305093		12.3189			0.159316
7.58403			1.16212					0.932364		16.044			2.052
0.977256			1.03119					0.173028		14.1362			0.479947
6.54544			1.39495					1.77659		15.7352			0.783518
4.3126			1.32331					0.234034		16.8681			1.81752
0.57999			0.935508					0.0663305		13.093			0.304689
3.31622			0.863982					0.0766887		13.6798			0.456791
0.831319			0.770178					0.478494		15.6079			1.66031
0.265814			0.818813					1.79269		15.4504			0.162908
0			1.45973					0.653003					0.735806
10.8693			1.11864					1.37872					0.523987
16.4794			2.31844					0.0922994					0.182098
4.86543			1.47833					1.51451					1.24401
11.122			1.56357					0.14657					0.968405
8.52365			1.03813					0.789732					0.312141
10.3762			0.743591					0.42863					2.34483
0.838177			0.904333					1.21959					1.50761
0.0584456			0.692693					0.0496549					0.860467
16.8066			1.22466					0.223137					1.4971
13.4972			0.814459					0.86768					1.41259
24.2206			0.405348					0.362506					0.754101
11.9599			0.886296					0.404247					0.859444
8.94968			0.69548					2.75666					0.838271
10.4061			1.84076					0.159065					1.87537
8.50259			0.415708					1.91903					0.389127
6.6068			0.706088					0.719988					0.652627
16.3889			1.66435					0.929531					0.214577
8.80141			0.710159					1.25135					0.718246
11.2507			0.805536					0.255941					1.41113
4.11888			0.855958					0.24694					0.337332
18.5757			1.49289					3.20043					0.446418
14.5123			0.426201					1.55206					0.901413
6.50364			1.48764					0.0550438					0.747701
7.06714			1.03471					1.07588					1.14657
6.99523			1.22199					2.38538					1.04862
23.5833			0.501893					0.062489					1.00192
7.43021			0.517494					1.60886					1.37147
4.64233			1.04573					1.80585					1.72259
1.13449			1.07444					0.118248					1.27056
4.43086			1.12484					0.525638					0.12047
4.9142			1.37117					0.0969808					0.895711
3.21437			0.721045					3.60832					1.31544
3.8473			1.10257					2.88778					0.894073
3.10159			1.16325					3.43956					0.109372
5.70047			1.27117					0.0739127					0.921148
			1.57845					0.26922					0.0718404
			0.972872					2.81502					0.227576
			0.61438					0.429436					0.179279
			0.414247					4.1465					0.481269
			0.375526					1.74812					0.753334
			0.161155					1.04597					0.793442
			1.09528					1.72631					2.13165
			0.818666					1.35179					0.617098
			1.24385					2.21356					0.766963
			0.924917					0.533497					0.789578
			0.989984					1.26497					0.61605
			0.96472					0.120127					1.37317
			0.387142					0.0769936					1.67616
			1.25609					0.516395					0.522537
			1.29542					0.14779					1.40803
			1.08083					1.17503					1.30932
			0.250264					0.91541					0.0854874
			0.570855					0.223029					0.8293
			0.484747					0.350496					0.576156
			0.452604					0.0606202					0.698711
			1.06932					0.122015					0.803978
			0.543131					2.77209					0.426285
			0.330187					0.0595674					1.35556
			0.675765					0.160913					0.521592
			0.651389					0.161822					1.12851
			0.684555					3.21292					0.258198
			0.617647					0.361435					1.13983
			0.901713					1.0085					1.1905
			0.697931					0.0801124					0.586725
			1.23033					2.19815					1.86036
			0.978814					0.081721					0.772317
			0.746518					0.545831					1.27332
			0.77515					0.0877672					0.363813
			1.40672					0.354461					1.84128
			0.845786					2.8894					0.411504
			1.07029					0.0514039					1.19117
			1.15469					0.179293					0.747231
			0.372124					1.48606					1.56091
			0.867112					0.229585					0.167707
			0.670561					0.147423					0.589461
			0.629942					0.779697					0.815903
			0.589951					0.962794					1.16406
			0.22187					0.780919					1.39621
			0.969392					2.83451					1.53523
			1.14809					0.0731491					1.2804
			1.10884					1.06783					1.41657
			0.723702					0.299886					1.16838
			1.46746					0.681152					0.525471
			0.862825					0.149717					0.443136
			0.665781					0.291347					0.493618
			1.17359					0.44682					1.441
			1.52005					0.994531					0.997385
			0.360264					2.81138					1.82311
			0.41179					0.932719					0.393546
			0.896024					1.11648					0.602575
			0.618383					1.18742					0.882449
			1.07612					0.0509585					1.1888
			1.24121					0.412748					1.23225
			0.499083					0.0515135					0.471603
			0.957938					1.76532					0.796009
			0.994766					0.148664					0.987651
			0.688846					0.0660785					1.151
			1.00545					0.281957					0.780537
			1.0751					1.5132					0.5578
			0.749778					0.0812761					0.0915992
			0.662798					0.0709074					1.19259
			0.567087					0.174792					1.03788
			0.734569					0.0929827					0.334962
			0.612568					0.361045					0.151421
			0.575103					0.405606					0.184919
			1.16475					0.960896					0.150629
			1.1985					0.495213					0.831608
			0.929684					1.19039					1.61027
			0.826199					0.466841					0.554795
			0.883115					0.405331					0.868916
			0.827707					0.0705694					0.491674
			0.941293					1.26488					2.63696
			0.772061					0.121761					1.36005
			0.377098					3.0271					0.543396
			0.528396					0.593048					0.542581
			0.261575					0.122801					1.69473
			0.149757					0.102573					0.807835
			1.46076					0.16398					0.210539
			1.39171					1.28961					2.36572
			0.775681					0.282917					1.49998
			0.558063					0.0762817					1.4468
			0.435708					0.0494708					0.0968199
			1.49018					0.769611					0.227601
			0.816532					0.0832977					0.302347
			0.744276					0.074316					0.198151
			0.912907					2.40166					0.195021
			1.12274					0.0937952					3.00818
			0.226824					1.23971					0.137876
			0.596253					0.864678					1.69592
			1.04					0.127433					2.62621
			1.2908					0.19858					2.31949
			0.464945					1.95969					0.0982998
			0.726202					0.139165					0.192969
			1.1375					0.215993					0.715849
			1.21695					0.0753455					0.500424
			0.674978					2.25162					0.0863218
			0.590327					0.38773					0.176072
			0.276336					0.264189					0.17606
			1.49848					0.875418					0.335369
			0.901329					0.962055					0.466495
			1.03321					0.105675					0.451605
			0.785339					2.08423					1.12788
			0.567335					1.4178					0.997382
			1.17826					0.250612					0.848645
			0.7009					0.365551					0.726911
			0.654009					1.04543					1.60545
			0.534852					1.84921					0.41049
			1.17315					0.881826					0.736199
			1.19676					0.458903					1.23556
			1.70972					1.14232					0.535803
			1.5612					0.707723					1.1947
			1.74978					1.02966					0.562358
			0.846063					2.28043					0.232152
			0.533445					0.0955823					0.977458
			1.22578					1.3807					1.63009
			0.975534					0.562763					1.05317
			0.214251					0.11556					1.00192
			0.825797					2.01268					1.71895
			1.12063					0.127637					4.09484
			1.353					0.179707					1.08643
			1.83734					1.53886					0.796555
			1.19374					1.76762					1.16045
			1.18068					1.37652					0.599676
			1.37544					0.0720677					0.340373
			0.636521					0.717226					1.14443
			0.43806					1.13421					2.05936
			0.543413					0.579011					0.65242
			0.764889					3.19562					0.930427
			1.24833					0.484402					1.02714
			1.24537					1.29472					1.78451
			0.396365					0.933477					2.13212
			0.519785					0.0813292					0.663838
			0.852125					0.9946					1.10458
			1.12626					0.433615					0.698519
			0.767596					1.5046					0.753775
			1.07954					0.0643997					1.11262
			0.465992					0.327772					0.286228
			1.69746					0.216797					0.304035
			0.821836					1.04568					1.21246
			1.69684					0.0751564					0.108943
			0.513871					0.0721153					2.2404
			0.442198					0.101866					0.204595
			0.790183					1.54041					1.09348
			1.02675					0.16783					0.112214
			0.896346					2.11951					0.0774839
			0.134524					0.151671					0.192076
			0.387299					2.06179					0.444371
			0.992138					0.546254					0.388695
			0.183867					0.05956					1.01256
			0.0791615					0.118338					2.88159
			0.961425					0.0815209					0.775207
			1.50739					0.0886669					0.120345
			0.851393					0.206438					2.25544
			0.742682					1.07939					0.0965285
			0.802869					0.32512					1.5722
			0.344541					1.33357					0.373172
			1.02924					1.65056					0.26922
			1.0821					0.0897433					0.256845
			0.954184					1.4655					1.41808
			0.960247					0.0886716					1.60571
			1.22594					1.13443					0.192137
			1.05731					1.07045					0.262022
			1.2911					0.105045					0.10165
			1.32774					2.36168					0.114044
			1.52044					0.320662					0.472503
			1.02999					0.0758997					1.25465
			1.30675					4.60747					0.248687
			0.991072					0.106953					0.111477
			0.722255					0.280986					1.16094
			0.778266					0.291251					0.112944
			1.69255					0.658877					2.2905
			0.581897					1.10719					0.478708
			0.802442					0.0924573					1.56652
			0.53239					0.131629					0.617508
			1.24164					0.684159					0.65531
			0.308864					0.121897					0.469292
			0.813587					1.61001					1.20874
			0.977043					0.778914					0.102742
			0.37788					0.104945					2.75811
			0.229199					0.237056					1.23882
			1.65535					1.39214					0.468927
			0.475061					0.97692					0.302887
			1.63119					0.249884					0.816627
			0.76873					0.317749					0.168886
			0.475575					0.257091					0.301344
			0.248882					0.092023					0.811617
			1.40346					0.366679					1.07028
			0.618739					1.45369					1.53009
			0.34587					0.686872					1.23341
			0.200263					2.1942					0.105681
			0.124827					1.91706					1.30407
			0.447307					1.50081					1.21573
			0.980116					0.0534262					0.0935766
			0.906863					1.40757					0.931051
			1.56375					1.45678					0.384158
			0.317655					0.559164					0.442126
			0.678261					0.111427					1.60124
			0.200842					0.171578					0.242721
			0.223331					0.10276					0.220143
			1.63313					1.35993					0.621394
			0.974462					1.50294					1.02344
			1.24513					0.669497					0.52252
			1.17414					0.828152					1.50347
			0.637691					1.27819					0.482459
			0.571614					1.35126					0.208604
			0.94528					1.73453					0.216369
			0.670976					0.0522199					3.03977
			0.279068					1.01795					2.00267
			0.755585					0.212935					0.387711
			1.27744					0.0703168					0.495262
			1.473					0.21534					0.105548
			0.950541					2.22134					0.638684
			0.749153					0.106651					0.230743
			0.523397					1.9673					0.106047
			0.594865					1.14435					1.80273
			1.02792					0.0720469					0.147489
			0.760174					0.0667379					0.876046
			1.7607					3.04672					1.34427
			0.788369					0.153974					1.10664
			1.02068					1.40884					0.0835388
			0.487462					0.372609					1.55162
			0.762902					2.07104					1.76288
			0.890158					0.323372					1.18269
			1.50656					0.0849745					1.0904
			0.273992					0.134556					0.583238
			0.861958					1.01289					0.875397
			1.16891					0.126572					1.1872
			0.413008					0.120041					1.4477
			0.628398					0.0633224					0.734513
			0.473029					2.85291					0.26211
			0.876548					1.47832					0.101295
			0.773123					3.06635					0.777825
			0.306751					0.0718791					0.250906
			0.793995					0.610022					0.535972
			1.43663					1.53332					0.069492
			0.53587					1.82129					1.23051
			0.834591					0.245572					0.397912
			0.925393					0.0707266					0.612473
			0.840034					0.240079					0.111147
			1.49829					0.687942					1.34461
			1.00682					0.682412					1.23724
			0.279501					1.47419					0.945078
			0.432614					1.46825					1.5416
			1.07109					1.42896					0.480667
			1.36024					0.213111					1.60642
			0.352528					1.41216					1.27197
			0.516781					0.0668349					0.402402
			1.00427					0.0920672					1.17641
			0.50789					0.298312					0.164634
			0.896142					0.175159					0.657331
			0.810314					1.59092					1.71034
			1.20011					0.112834					1.12818
			0.641308					0.0860571					0.520466
			0.759304					0.0891283					0.635332
			0.769972					0.983085					0.533078
			1.20212					0.377905					0.183861
			0.935019					0.114704					0.966836
			1.28932					0.65887					0.815733
			0.986418					0.117808					0.979954
			1.17672					0.179057					0.629481
			0.530513					2.1669					0.804028
			0.595404					3.0762					1.92009
			0.45227					0.0911541					0.666631
			0.865535					0.726057					0.473086
			1.49911					0.411908					0.70875
			2.14245					1.25879					0.403509
			1.0502					0.62678					1.84811
			0.950201					1.15699					1.10845
			0.696187					1.79045					1.55722
			0.911317					0.12687					2.32366
			0.818741					4.01732					0.218628
			1.18078					0.0514062					0.142698
			1.30964					0.0536852					0.282483
			0.631963					0.836228					0.906349
			0.719727					0.16527					0.100592
			0.555744					2.25833					0.176211
			0.652737					0.276562					1.77349
			0.610064					0.135796					0.375185
			0.989508					2.42162					1.77944
			0.883168					1.54562					0.12871
			1.44679					0.0788311					0.7208
			1.54762					0.730511					1.14803
			0.543452					4.12989					1.20404
			0.423489					0.130094					0.0806428
			1.16414					0.136345					0.473318
			0.979388					0.145947					0.434519
			1.10325					0.547629					0.545056
			0.812309					0.1521					1.6123
			1.61883					1.7093					0.241325
			0.611192					0.0871569					0.134206
			0.857446					0.0984565					1.02423
			0.907302					0.354798					0.469398
			1.13268					0.110189					0.154563
			0.128069					0.875686					0.520027
			0.699532					0.581542					0.436117
			1.69738					0.121015					2.1721
			0.708864					0.515149					0.374035
			1.13441					0.211882					0.149392
			0.838426					0.917439					0.628563
			0.779126					0.557653					0.69733
			1.16184					0.622569					1.30602
			1.04234					1.08622					0.236867
			0.817659					0.0741935					1.3126
			0.84458					0.473334					0.690451
			0.59186					0.0880995					0.339073
			0.368947					1.22948					1.20598
			1.50867					0.779978					1.38146
			1.1584					0.754354					0.212907
			0.455614					0.549532					0.96988
			1.39451					1.84676					1.08472
			0.519125					0.0726683					0.915203
			0.361492					0.0983538					0.624878
			1.14248					0.5949					0.0917383
			1.18434					2.18586					0.593608
			0.856213					4.13747					1.58951
			0.759984					1.17366					0.850853
			0.603953					0.0897225					1.20658
			0.533182					1.43704					0.697
			1.19931					0.121183					0.094038
			1.02321					0.837205					1.13623
			0.75123					0.104108					1.40673
			0.93437					0.855874					0.570303
			0.350436					3.2199					1.64508
			1.04888					0.131147					0.795018
			1.46097					1.00472					0.903697
			0.447786					0.595308					0.808873
			0.7919					0.206221					1.08779
			1.07191					2.31236					0.925542
			1.0581					0.561166					0.762952
			0.58265					0.104765					0.35482
			0.37029					1.02275					2.35544
			0.629232					0.124899					0.838726
			1.49263					2.42025					0.973958
			0.561952					1.16749					1.13886
			0.982182					0.298092					0.827844
			0.625834					1.52802					1.76433
			0.738131					0.117677					0.986837
			0.254533					0.0806429					1.34269
			1.19691					1.96372					0.366758
			0.915729					0.182628					0.152632
			0.964636					0.23725					0.0975181
			0.804933					2.18014					0.452309
			0.534058					2.98386					0.285516
			0.967013					1.60182					2.04844
			0.540131					0.572566					1.09329
			1.00463					0.173539					2.30511
			0.106485					0.283655					0.0991586
			0.679388					0.108987					0.639808
			0.156471					0.16025					2.6676
			0.719075					0.131459					0.358673
			0.705279					0.0714396					0.10651
			1.93897					1.15055					0.377467
			1.11595					0.0858454					2.03898
			0.835583					0.0611793					1.26342
			1.02313					0.320109					1.31549
			0.149813					1.21078					2.57621
			1.03658					2.59863					0.750752
			1.38604					0.116997					1.5473
			1.09562					1.01766					0.521715
			1.2159					1.11968					0.331894
			0.92126					1.78989					1.49594
			0.780291					1.98772					0.133033
			1.19855					2.9859					2.33217
			1.16023					0.693193					0.532533
			1.59903					0.0951535					2.36778
			1.09922					0.87313					0.504227
			0.709481					1.64266					1.3588
			0.982024					0.0804828					1.01708
			2.03453					1.7746					1.14271
			0.505017					1.37152					0.657625
			1.84183					2.87612					1.09837
			1.10989					0.918322					1.37518
			0.977782					0.239977					0.0944772
			0.587626					0.116146					1.53754
			1.51625					0.74552					1.01924
			0.849279					0.0670781					0.986957
			1.3372					2.52455					1.45709
			0.466073					0.64758					0.698697
			0.734043					0.13206					0.576159
			0.443811					0.0877439					0.776444
			0.719523					0.157105					0.433326
			1.53163					0.514363					0.118794
			0.745286					0.0809419					0.752122
			0.583195					0.294904					0.241544
			0.753692					0.503112					0.80659
			1.03981					2.62756					1.12576
			1.32749					0.718895					1.04366
			0.573167					1.60402					0.218336
			0.909807					0.152937					0.758335
			1.27759					0.41359					0.80705
			0.847067					0.909695					0.171925
			1.90196					0.157321					0.587171
			0.978532					0.428069					1.21001
			0.260843					0.492742					0.950869
			0.539024					1.24729					0.924609
			0.930382					3.09349					0.410135
			0.916075					0.0625644					0.843773
			1.01996					0.121307					1.78467
			0.822157					0.192711					1.0686
			1.70464					0.4573					0.205548
			1.82143					0.272678					2.46587
			1.05658					0.0901761					1.81272
			0.367446					2.82645					0.247226
			1.12306					1.08096					1.69405
			1.36706					3.19153					0.257828
			1.22005					0.147066					0.514236
			1.11949					0.166806					0.331428
			0.784211					0.129075					1.17582
			0.356807					0.734617					0.625718
			1.11338					1.2906					1.22754
			1.04449					0.129128					0.126405
			0.508631					1.65782					1.00109
			0.963831					4.52998					0.802803
			1.39401					1.84607					0.353667
			1.02155					0.286641					0.316191
			1.19722					0.0500699					0.542103
			1.3607					0.0662108					1.53507
			1.66197					0.104728					0.986634
			0.593631					0.139984					1.13977
			1.02337					0.384555					1.13324
			1.31074					1.60037					0.245271
			1.34693					0.757849					1.4116
			1.04667					0.560546					0.96392
			0.566947					0.0617134					1.32862
			1.03543					0.34424					0.0875959
			1.27099					0.10955					0.449858
			0.866439					0.725136					0.198987
			1.27707					1.65867					0.119105
			1.17656					1.04774					0.60018
			0.585016					0.0955981					0.810484
			0.825188					0.162613					0.131861
			0.399795					0.80961					1.37899
			0.912893					0.124445					0.744396
			1.25032					0.238052					0.117107
			1.52595					0.0945795					0.664016
			1.06825					0.106253					0.87272
			0.906095					0.945476					3.129
			0.468141					0.585401					1.84205
			1.24776					0.235165					1.474
			1.21153					0.134782					1.79756
			1.28477					0.344579					0.720869
			2.11061					1.63844					0.451635
			0.483647					0.071088					0.154263
			0.985253					0.771069					0.171339
			0.728408					0.0965244					1.76485
			0.867267					0.614956					0.17735
			0.954349					0.304361					1.58408
			1.60172					0.470531					0.853094
			0.357914					0.18908					0.18097
			0.904126					0.150068					0.199847
			0.579561					0.604123					1.60023
			1.01798					0.0554411					1.25819
			0.406503					0.348303					0.618546
			1.48286					1.05961					1.24333
			1.04004					0.800838					1.15391
			0.393504					0.232444					0.1062
			1.23045					2.17003					1.98873
			1.19552					0.35684					0.255434
			0.816556					0.134414					1.07464
			1.44255					0.356216					0.69621
			1.23235					1.59652					1.14248
			0.630206					0.188057					0.0985035
			0.680924					0.515963					2.64672
			0.556153					3.62061					1.44653
			0.876121					0.0914296					0.212269
			0.387055					1.3506					1.50512
			1.01602					0.0816224					0.486327
			0.851123					0.108889					0.148302
			2.31674					0.230082					0.866306
			1.04873					0.556729					1.03282
			0.597855					0.0815112					1.31938
			1.03926					0.100842					0.88172
			0.685081					1.09833					1.79183
			1.07346					1.13542					0.0974852
			1.41729					0.168737					2.97359
			0.344804					0.922042					0.211795
			0.649076					0.19743					0.51349
			0.785079					0.962453					0.250974
			0.468243					0.0643955					0.897924
			0.886113					1.5341					1.43466
			1.65243					0.164688					0.0731225
			1.22843					1.0391					0.085806
			0.770339					0.0928872					1.32043
			0.347747					0.959249					1.43311
			1.51201					0.223696					0.793363
			0.989515					0.0995728					0.66166
			1.4318					0.0661865					0.705624
			0.706852					0.221963					0.314958
			1.3519					0.98944					0.744708
			1.01686					0.0715767					0.750554
			1.46254					0.103905					0.417038
			1.03567					0.176823					1.90728
			0.923933					0.173491					0.0966134
			1.29513					0.952951					0.661778
			0.63337					1.51579					1.11054
			1.4327					3.10208					2.66981
			0.594106					1.44035					1.0351
			0.888713					0.426125					0.180714
			0.439671					1.3613					1.56564
			0.638632					0.0591054					0.650405
			0.740228					0.0758978					1.88293
			0.537685					2.02379					0.332495
			1.23699					0.720523					0.1395
			0.540657					0.163151					0.457985
			0.894167					0.0535784					0.70913
			0.419923					3.13072					1.2004
			0.736157					0.693992					0.64329
			0.581491					2.40724					1.23953
			0.543716					2.29104					0.873297
			0.260449					1.50916					0.303215
			1.53215					1.42932					0.95236
			0.307604					5.76326					1.61593
			0.723428					0.0705026					0.328637
			0.695323					2.58882					0.895682
			0.390475					0.0917813					0.729907
			0.647259					0.085642					0.574514
			0.547086					0.0999107					0.13847
			1.04416					2.36546					0.731339
			0.629649					0.305797					1.40517
			1.14463					1.21339					1.4259
			0.919675					1.00253					1.41351
			0.995943					0.11097					0.345446
			0.452824					0.682125					0.650537
			0.39235					0.0636343					0.277744
			0.940602					1.39244					1.1291
			0.913287					0.228494					1.22107
			0.863143					0.0671291					0.684125
			0.274971					1.71462					1.21805
			0.553738					0.562642					0.419732
			0.935383					0.467845					0.979842
			0.378497					0.0609728					0.100117
			1.8276					0.13396					0.202389
			0.38798					0.0995614					0.176503
			1.02712					1.36961					0.884885
			2.03298					2.25035					2.10175
			1.1622					1.02975					0.0652696
			1.62886					0.112561					0.784241
			0.639088					0.0925834					0.523397
			0.939973					0.453444					0.62723
			0.723166					0.12921					0.68561
			0.565121					0.215856					0.169116
			0.815243					0.302996					0.563355
			0.677968					0.597356					0.949855
			1.45337					1.51164					0.442992
			0.566249					0.122091					1.61392
			1.19631					4.02762					0.169838
			1.39696					1.36427					1.32385
			1.01557					1.77515					0.443721
			0.935231					0.145674					0.150769
			0.993125					1.01479					1.19603
			0.55579					1.59899					0.605861
			0.685637					1.93248					1.22667
			0.368345					2.20279					0.632391
			1.04657					0.11565					0.114597
			0.801333					0.0703038					0.428156
			0.606949					0.0811655					0.193883
			0.411582					0.0759986					1.32988
			0.898942					0.085512					0.556649
			0.490358					1.22301					1.22802
			0.89934					1.14104					0.543842
			1.21457					0.155249					1.35318
			1.14591					0.087781					1.45348
			0.190073					1.79064					1.46597
			1.17738					0.0492262					0.1398
			0.746694					1.15395					0.852159
			0.317599					1.27325					0.402928
			0.932988					0.595076					0.635885
			0.552308					0.0717343					0.841672
			1.82165					0.119236					1.71086
			0.094717					0.10011					1.20643
			0.716712					0.084738					1.86767
			0.400295					0.0897279					0.0939695
			0.388657					0.118747					0.523809
			0.793054					4.09025					0.761324
			0.612204					0.194052					3.08859
			1.11112					0.413805					1.32295
			0.836092					0.65727					0.906021
			0.418344					0.456429					0.303634
			0.534576					0.0772073					0.923824
			0.347769					0.105209					0.74461
			0.830963					0.106468					2.3495
			0.978004					1.71226					0.304926
			0.86374					1.87094					0.248602
			0.725978					0.112199					0.147262
			0.781679					1.99441					0.381433
			1.38379					0.12863					0.775282
			0.451327					0.133783					0.115888
			0.662028					0.844637					0.498274
			0.284908					0.169122					0.826527
			1.40939					0.9236					0.463127
			1.58103					0.113548					1.12031
			0.737858					0.228834					1.09688
			0.633388					0.783872					1.82348
			1.07886					2.14078					1.76569
			0.89756					0.494829					1.08618
			0.567744					0.449079					0.194902
			0.627914					0.198025					0.691797
			0.851458					0.125142					1.43721
			1.39206					1.09995					0.550223
			0.499123					0.89438					0.962836
			1.1626					1.65134					0.212339
			0.251703					0.256143					1.40495
			1.08999					0.0792843					2.42656
			1.4414					1.40477					0.308487
			0.624149					0.10859					0.188328
			1.00973					0.078285					0.103579
			0.426432					1.90116					0.247082
			0.543146					0.0723544					0.877082
			0.671881					0.307936					0.0731085
			0.419802					0.894989					0.717115
			0.415896					0.205698					0.210083
			1.0363					1.16168					0.481202
			0.643266					0.118134					1.7178
			0.908021					2.71791					0.965361
			1.39437					2.39731					0.136537
			1.04406					2.02029					0.934128
			0.756774					0.393576					0.126167
			0.762828					0.139007					0.450828
			0.484696					0.0455326					0.0496248
			0.359457					1.83504					1.0197
			1.1835					0.302196					0.134304
			0.78758					0.170442					0.506742
			0.849065					0.0740329					0.172231
			1.17897					1.29667					1.36541
			0.557687					1.26882					0.174181
			0.836956					0.198422					0.793755
			0.823116					0.445083					1.85561
			0.701107					2.3178					1.04215
			1.10606					0.719513					1.62962
			1.01926					1.13454					0.810996
			0.580645					0.0700782					0.509649
			0.862594					2.43856					0.0889529
			1.27136					2.29827					0.46171
			0.819109					0.286789					0.984695
			0.671865					0.179139					0.100384
			1.47554					0.0479009					0.82103
			0.726348					0.0674098					0.157215
			0.62717					0.435836					0.0888285
			1.24459					0.141228					0.389529
			1.28993					0.878022					0.0965759
			0.509139					0.13947					0.516174
			1.25997					1.18281					0.918509
			1.29565					0.281276					1.23094
			0.383727					0.161483					0.937621
			1.06122					2.16004					1.43877
			0.95061					1.96274					0.625976
			1.04189					1.17282					2.05905
			0.993314					0.081558					0.300631
			0.808325					1.34138					0.645953
			0.3837					0.0502912					0.124504
			0.47421					0.673615					0.264328
			1.51286					1.08268					1.63591
			0.760278					1.81502					2.1159
			0.895674					1.99756					2.56013
			0.938585					3.59887					0.75834
			0.62677					0.0768766					0.197139
			0.983973					3.9684					0.976825
			0.71524					1.75756					0.880344
			0.589055					0.447727					0.0839397
			0.676354					1.49209					0.340257
			1.18946					0.188976					0.334919
			0.878886					0.25195					1.31018
			0.623576					0.225194					0.494998
			0.463773					0.0884967					1.67395
			0.66936					0.0745736					1.29663
			1.08732					0.416579					0.810879
			1.07018					4.28553					2.1218
			1.21482					2.22281					1.24768
			2.17871					0.354425					1.21028
			0.738358					0.457857					0.700749
			0.876145					0.18962					0.573096
			1.07274					1.0984					0.487574
			0.583046					0.107053					0.309673
			0.943558					0.736473					0.707067
			0.56457					1.39113					0.604559
			0.879903					1.04031					0.538137
			0.857511					2.38666					0.07768
			0.410388					1.73359					0.653573
			1.06471					0.113385					1.20478
			0.827176					0.0995915					1.25322
			0.582635					0.392904					2.21445
			0.253801					1.33878					0.647176
			0.664576					1.24273					0.678121
			0.687975					0.334788					4.43965
			0.887753					1.80376					0.279528
			1.00711					1.62136					0.392509
			1.14441					0.695588					1.86762
			1.10489					0.502782					0.414772
			1.24617					0.112752					1.05489
			1.15092					1.18722					1.06856
			0.665072					0.536037					1.87632
			0.548677					1.40246					0.299431
			0.457723					0.766037					0.600133
			0.790403					0.142595					0.228356
			0.772761					1.61205					0.731148
			0.454131					0.368857					0.0896475
			0.995381					1.57933					0.921504
			0.845936					0.150633					0.711175
			0.622434					0.381592					0.0967241
			0.669562					0.0789845					0.693031
			0.713852					1.29154					1.55808
			0.6702					0.13599					0.791817
			0.820304					1.63082					0.664116
			1.0562					1.00896					2.07341
			0.888219					0.925056					1.08625
			1.59446					0.273416					0.871512
			0.866976					0.0878228					0.794493
			1.07829					0.090458					0.540006
			0.185981					2.29088					0.977355
			0.707425					2.24321					0.783928
			1.20597					0.105792					0.152697
			1.7812					0.153302					2.21261
			0.986048					1.64573					0.286237
			0.970961					0.960213					1.1867
			0.920362					0.278404					1.22266
			1.6505					1.418					2.74271
			1.29126					0.0701529					0.801697
			0.588921					0.0981817					1.66915
			1.44984					0.326379					1.0071
			0.730299					0.446616					0.359459
			1.28273					0.0790146					0.558572
			0.675085					0.0781154					0.76684
			0.5693					1.31832					1.13994
			0.603517					0.316575					0.760774
			0.631844					2.69072					1.17668
			1.51478					0.662792					0.189814
			1.12128					0.057421					0.540289
			0.507993					0.0807221					0.442395
			0.431894					0.248892					0.295732
			1.5418					0.498486					3.05769
			0.680036					1.55501					1.04169
			0.678025					1.50117					0.715702
			0.492629					1.01702					0.790554
			0.526584					0.0915695					0.517723
			0.925983					1.61248					1.13023
			1.28774					2.37447					1.11832
			1.01881					1.14068					2.22092
			1.15272					1.41367					1.7482
			0.588121					0.12879					0.371651
			0.71433					0.222786					0.710808
			0.81296					0.114348					0.546301
			0.778531					0.127775					1.60651
			0.30052					0.220151					1.28708
			0.826104					0.125671					0.119348
			0.518312					0.0642197					1.55283
			0.554621					0.142127					0.660221
			0.578116					0.1481					0.771841
			0.796557					0.91817					1.27051
			0.709843					1.76225					0.498825
			1.35643					0.472297					1.23949
			0.324337					0.975358					0.114791
			0.506512					0.914358					0.128739
			0.868324					0.358499					0.781967
			1.31251					2.96982					2.28924
			0.951998					0.079956					1.42607
			0.33325					0.258269					0.12748
			0.989966					0.544897					0.625965
			0.31654					1.48893					2.69894
			0.747952					2.70531					0.915098
			1.11222					0.106416					0.894914
			1.12461					1.43888					0.779075
			0.619336					0.0867424					1.77512
			1.80309					1.58801					0.749881
			0.665212					0.104361					1.58508
			1.10114					0.816527					1.62725
			0.557953					0.115239					0.68201
			0.510014					1.24075					1.0729
			0.52359					1.0712					0.480544
			1.30834					0.0628215					0.677714
			0.93404					1.38944					0.356712
			0.125116					0.0714843					0.880372
			0.835896					0.136519					2.05845
			1.05478					0.122434					0.363535
			1.33702					0.187459					1.52095
			0.666735					1.25857					0.741436
			0.790171					0.173003					1.14544
			0.718541					1.01328					0.326309
			1.49961					0.103352					0.818034
			1.82381					0.125928					0.22231
			1.26008					0.647896					2.64674
			1.20822					0.255709					0.851484
			0.842267					2.61277					0.207645
			0.269937					0.118044					0.601165
			0.308459					0.382568					1.56194
			0.538129					1.37145					0.396507
			0.6541					1.38857					2.43203
			1.77617					0.133838					0.262192
			0.801956					1.69152					0.164348
			0.507832					0.0980161					1.31751
			0.982877					0.0825731					0.929904
			1.23448					3.41807					0.339189
			0.724262					0.152627					0.192414
			0.610666					1.49941					2.43795
			0.817123					0.938707					0.78759
			1.21849					0.168671					0.612465
			1.45095					0.170175					1.81835
			0.885295					2.55739					0.11017
			0.837194					0.643881					0.745846
			0.323489					0.730434					1.37228
			0.866369					0.0663362					1.9917
			0.49251					0.183551					0.271818
			0.643109					0.486383					1.4443
			0.5699					2.73717					0.314204
			0.430076					0.171245					0.485702
			1.03204					0.138421					0.369579
			0.330584					0.302515					0.982428
			1.11882					0.464804					2.04517
			0.901961					1.59461					0.09031
			0.650966					2.24674					0.299481
			0.728493					1.01095					0.991192
			0.237132					0.0647771					0.950309
			1.06522					0.212919					1.27305
			1.22626					0.953154					0.407061
			0.933151					0.108647					0.655256
			1.0594					1.43492					0.329933
			1.834					0.85756					1.32588
			0.565714					0.0947293					0.146945
			1.16514					0.0811253					1.87027
			2.09719					0.0798039					1.90544
			1.25697					1.2904					0.534966
			1.57547					0.0703522					0.226327
			0.349317					3.60562					2.10512
			0.468522					0.572237					1.49493
			1.33913					0.404415					0.848861
			0.492887					0.108704					0.0917342
			1.34904					1.46521					1.36562
			0.226499					1.6361					0.186645
			0.609652					0.448428					0.534237
			1.09376					0.469875					0.336175
			1.49265					3.18486					2.45246
			0.192688					1.32714					0.389574
			0.845894					1.54346					0.377519
			1.19554					0.841817					0.610523
			0.674579					0.0940364					0.907643
			0.753219					0.783806					2.02061
			1.42111					1.13297					0.688789
			0.685652					0.411785					0.476129
			0.815477					0.580339					0.955094
			1.42565					0.796066					0.850776
			0.756366					0.970869					0.776064
			0.930926					0.06429					0.897543
			0.881479					0.969302					1.14588
			1.56761					0.0570973					0.383708
			0.28746					0.146641					0.531905
			0.677297					5.50054					1.0913
			0.788875					1.36987					0.701382
			0.635763					2.43285					1.1474
			0.766951					0.171537					1.53611
			1.24383					0.0880616					0.990426
			1.02878					0.546753					1.38904
			0.52167					1.40995					1.90064
			1.98551					3.11735					0.101632
			1.74061					0.121848					1.7114
			1.94994					0.0867621					2.07637
			1.15331					1.3487					0.0825673
			0.719003					1.16631					0.89169
			0.723065					0.356828					1.63491
			1.85756					0.379255					2.10775
			0.693849					0.17476					1.04369
			0.374086					0.253336					0.397821
			1.58948					0.0676183					0.600004
			0.50379					0.0908684					0.494505
			0.641191					0.501269					0.125151
			0.550309					0.803043					0.257117
			0.94699					1.44215					1.65433
			0.450027					0.0863187					0.49683
			1.50199					2.47954					0.943884
			0.939822					0.115129					0.289394
			0.761225					0.0866325					0.749437
			0.665441					0.0770469					0.271015
			0.959477					1.76779					2.39591
			0.299476					1.02319					0.824231
			0.918207					1.23778					0.785641
			0.880113					1.45483					0.263711
			0.285655					0.131155					1.38102
			0.680038					3.50648					0.27512
			0.207643					2.47837					0.784838
			1.25355					0.575521					0.397664
			1.16082					0.336244					0.137375
			1.46201					0.533977					0.250083
			0.851411					0.992966					1.11258
			0.57503					0.226902					0.789687
			0.486664					1.10254					0.182066
			0.832507					0.321041					2.89386
			0.336752					2.42934					2.53865
			0.383618					0.992145					2.01666
			0.757553					0.0463236					1.50006
			1.12624					1.51356					0.234281
			0.724228					0.209684					0.107889
			1.58236					1.77659					1.37428
			0.729475					0.508291					0.925322
			0.826504					0.940253					0.942532
			0.367293					2.23245					0.902311
			1.07554					0.583874					1.87586
			1.62992					2.40535					0.586101
			1.35889					1.04942					0.333178
			1.14776					0.41826					1.50288
			1.12701					1.13454					1.51035
			0.510445					0.351257					0.236509
			0.362265					0.0899508					2.27989
			1.41803					0.791489					2.41046
			0.807383					0.135786					0.512637
			0.773844					0.652167					1.30039
			0.798536					0.133127					0.132611
			0.62796					0.0489371					0.188338
			0.86828					1.47956					1.64171
			0.600254					0.0943084					0.117633
			1.2171					0.915943					0.311651
			1.0439					0.248957					0.976569
			1.10283					0.343833					0.376187
			1.08259					0.208719					0.821104
			0.955839					0.0829409					0.0898663
			1.0723					0.136017					0.754724
			1.2891					1.08111					1.05291
			0.73588					0.140007					1.82519
			0.665927					0.1036					0.999994
			1.5671					0.0688144					0.742904
			0.564313					0.259861					1.42745
			0.716334					1.48873					1.4422
			0.879485					2.39913					1.16402
			0.526732					1.11656					0.109145
			0.426019					0.132671					0.109023
			0.462183					0.534215					2.09817
			0.740733					0.120615					0.756421
			0.881715					1.15498					0.251817
			0.872224					0.279622					1.49052
			0.491823					1.93755					2.35509
			0.911836					0.121269					2.76487
			0.873445					0.196778					1.06935
			1.40066					0.332285					0.377872
			0.554116					0.792505					0.976319
			1.29055					0.184256					1.12248
			0.448001					1.60015					0.925668
