## Supplementary material for "Comprehensive deletion scan of anti-CRISPR AcrIIA4 reveals essential and dispensable domains for Cas9 inhibition": Source Data (Fig S1)

### Sheet: Sheet1
B1-B2 loop	Area	62	RANDOM MEANS		B3-a2 loop	Area	18	RANDOM MEANS		C terminal	Area	28	RANDOM MEANS
2.35709	Sum	475.587	1.14185		16.033	Sum	232.683	0.357214		51.2018	Sum	768.837	0.177956
0.423735	Average	7.67075	0.417121		5.27061	Average	12.9269	0.447519		48.0497	Average	27.4585	0.335879
0.45633			0.26468		0.0347208			6.30745		30.8393			1.45148
0			5.384		0			0.242516		26.7626			0.601499
1.69761			2.21015		0			4.50913		28.1333			1.27279
0.179168			0.616572		5.93229			0.724124		26.6874			0.517334
0.190138			1.79958		22.3602			0.23146		5.31551			0.99586
0			0.970093		0.0468603			0.237932		26.6968			0.48666
0			0.585099		0			0.977656		17.7754			1.49783
0			0.883394		9.46315			0.241516		17.39			0.186039
12.1118			2.0845		9.30914			0.259125		28.4139			0.163811
0			0.231401		25.6876			0.255729		26.5697			2.37438
14.9405			0.706711		10.4588			0.462492		24.4854			1.1982
2.99467			0.312084		4.79147			1.86995		28.253			1.21425
1.59716			1.25505		66.5482			3.11185		29.0682			0.728151
5.45695			1.53328		30.346			0.233831		44.4161			0.260015
0			1.05692		0.0483987			0.206224		20.4091			0.294998
0			0.357037		26.3531			0.410514		24.1379			0.192578
0.0488925			0.724836					0.337086		16.3151			1.73398
0			1.38585					0.411998		26.1493			0.155879
18.8997			0.7279					0.41601		26.7776			1.4546
0.891436			6.12123					2.59277		30.2483			1.31886
0.892528			0.359234					0.913991		22.4824			1.10582
23.9908			1.21786					0.191849		28.9608			1.32677
0.255545			2.93815					0.265027		28.5892			1.56854
0.141683			7.2573					0.0838018		28.2266			0.501619
0.209463			0.252304					0.132732		29.4824			1.67778
0			0.240167					1.88344		26.9998			2.93834
19.7204			0.575693					0.254398					0.122202
9.26834			1.42981					0.801255					0.650407
4.48394			0.84194					1.54783					0.714328
8.08437			1.28964					0.438732					5.97322
7.45915			0.266214					0.714234					0.162082
13.804			0.444932					1.15712					0.21802
0.239573			0.699265					0.179059					1.27532
0.0740403			0.786831					2.12903					0.407499
91.0379			0.361517					0.301921					0.609604
35.0043			1.57456					0.394015					1.21211
1.33663			3.15683					0.203499					1.0653
1.9394			0.654707					0.37478					0.189062
34.3008			0.436945					0.233157					2.56019
13.7469			1.71808					0.205607					0.352746
0			5.4854					0.605133					0.746723
4.32563			0.367811					0.653857					1.50624
0.809905			1.26219					1.83689					0.674212
2.23602			1.0496					1.75573					0.638716
18.0043			0.873064					2.54184					0.760547
10.2876			1.07282					4.01415					0.679123
42.3246			0.739254					0.155936					1.21269
5.06268			0.740713					1.11832					0.463265
8.13098			0.461409					0.10792					0.160597
11.7828			0.370598					0.403192					4.29685
0.684495			1.11983					0.0816237					1.27357
16.6959			0.145567					0.166919					1.79846
1.32687			0.536912					0.813477					2.20419
1.91659			0.858274					0.348329					1.04921
0.657652			0.852575					0.235639					0.287041
1.53573			1.27909					1.65413					1.63983
2.60636			0.31325					0.124061					0.823617
3.38791			0.915267					0.161928					0.890756
13.4871			0.5925					0.765367					0.790631
2.08859			0.602596					0.0961271					0.184563
			1.21368					0.122093					1.23781
			0.184991					0.230279					1.95296
			1.6511					0.137466					0.72806
			1.41375					0.555077					0.573652
			1.26171					0.137921					1.65887
			1.60427					1.92022					0.200676
			1.91215					1.90831					0.67759
			0.6073					0.441589					0.303799
			1.70354					0.184773					0.200001
			1.23628					2.36702					1.67388
			0.858462					0.485772					1.92583
			0.269716					0.403209					0.198047
			1.37996					0.636617					0.398434
			0.859835					2.14875					3.45853
			1.66099					0.203017					0.135825
			5.79312					0.950819					0.941145
			0.449337					0.22334					0.065846
			1.6383					0.181614					2.0296
			2.75176					0.285741					0.098924
			1.88757					1.89613					1.19455
			0.625185					0.182138					0.628731
			0.706524					2.02209					0.482597
			0.577591					2.41421					1.10528
			1.57766					0.0713936					0.222593
			1.45473					0.176701					0.161268
			0.63817					0.190907					1.65878
			1.74494					0.279035					0.520819
			2.06058					2.50164					0.485688
			2.06978					4.41777					0.308101
			0.340861					0.0898503					1.55243
			1.19016					2.1892					1.10946
			1.08061					0.168187					3.21066
			0.642769					0.378694					1.40812
			0.624865					0.29593					0.122634
			1.24334					1.85266					3.84379
			2.05323					0.475849					1.83261
			0.461148					0.0887315					0.309208
			0.267477					0.296517					0.752317
			8.17838					1.18841					0.252395
			1.39199					2.85223					0.173587
			0.656679					0.49099					0.678921
			0.805704					1.22285					0.112362
			1.0124					19.042					0.559048
			2.43054					0.370372					1.63399
			0.613483					2.64679					1.36122
			0.817334					0.414854					0.441292
			1.39561					0.334013					0.485833
			0.976899					0.919294					0.713459
			2.41235					0.804642					1.69352
			1.0088					1.59971					0.192808
			0.55609					0.365387					0.767677
			1.30152					5.33473					2.24241
			1.44883					4.77012					1.82607
			5.71685					2.13952					4.78829
			1.08062					0.111957					0.783023
			1.01856					4.11689					0.316097
			2.34052					7.47171					1.12474
			1.74447					0.166859					0.922603
			0.729685					0.202433					1.75036
			0.924539					0.088195					2.38117
			1.19442					1.96387					0.565967
			0.700447					0.227351					0.285944
			2.24363					0.388294					1.94427
			1.6162					4.11161					1.65708
			1.80627					1.19706					2.46848
			2.76272					0.122429					0.800481
			1.49968					0.708901					0.928276
			1.64053					1.14636					0.208169
			1.12628					1.35837					0.48246
			1.97429					1.09262					1.20914
			0.681353					0.432669					1.70419
			0.308528					0.879798					0.204798
			1.33933					5.7842					0.274401
			0.695023					2.41277					0.175056
			1.58409					0.237714					0.176903
			1.86909					0.0976478					1.03371
			1.11444					0.0817054					1.06963
			0.593212					0.889033					0.175922
			0.856252					0.56245					0.365612
			0.955259					2.33285					2.0117
			0.892954					1.80732					0.61614
			0.51178					1.78388					0.959444
			1.59185					2.06752					0.473662
			1.12975					0.153368					0.244975
			2.49002					0.238815					0.145935
			1.33301					0.188629					1.21724
			1.51379					2.09341					1.00811
			1.20747					0.100249					2.46303
			0.234302					0.30192					0.284543
			0.593362					0.316499					0.34432
			2.20188					0.28698					0.38072
			1.08251					2.51173					0.310425
			0.33053					1.60394					3.00328
			0.372335					3.59303					1.19743
			0.795357					0.582736					1.35871
			1.14249					0.14557					2.73505
			0.207943					0.209571					0.229105
			0.565595					2.2918					0.181436
			0.824632					0.234523					1.30184
			1.09465					3.09098					0.662054
			0.820891					1.50484					1.84032
			0.190934					0.20729					0.46347
			0.819905					2.46603					0.829782
			5.96935					5.13638					1.2305
			0.659657					0.440857					0.117545
			0.853074					1.38267					1.3843
			0.622215					0.293383					1.2124
			0.683698					0.158115					1.03299
			1.1488					4.24845					0.720036
			1.50902					2.28426					2.84065
			0.723548					1.40419					0.425921
			1.5364					0.198676					0.79318
			1.03973					1.11049					1.12916
			1.64472					1.05454					0.171128
			1.11203					0.221412					1.2157
			1.17022					0.234678					0.975528
			1.00575					0.243666					0.649973
			0.644722					0.743568					0.279497
			1.96403					0.263827					0.114897
			0.841315					0.715221					0.374827
			1.34848					0.148741					1.35441
			0.928587					2.33609					0.362854
			5.4299					2.87519					12.5315
			1.31689					0.887261					1.71102
			2.24461					1.39961					1.03997
			1.63091					0.412389					2.04249
			0.75453					0.680283					0.879216
			0.812348					0.187468					2.79789
			1.3588					0.174239					0.128889
			0.447905					0.496063					0.27741
			5.94964					0.438608					0.160667
			5.95339					0.503579					1.22946
			1.23334					3.02937					1.05286
			0.85298					1.64711					1.0849
			1.27186					1.81696					1.35477
			0.354313					0.174189					1.2763
			1.75452					0.154302					0.893055
			0.537431					2.21197					0.364858
			1.25229					0.214198					1.92673
			0.904993					1.79632					2.60538
			0.900266					2.63336					0.130121
			0.206255					0.236233					1.32679
			1.03415					0.388615					0.237747
			0.941655					2.62785					2.0633
			0.808949					0.29749					1.55539
			1.85475					0.0932112					0.266568
			5.4996					5.12891					1.26008
			0.837421					0.495684					1.10386
			1.07407					1.1179					0.430831
			0.835076					1.89494					2.89097
			1.02292					0.213591					4.21785
			0.903977					1.89073					0.415007
			0.223794					0.162626					2.78954
			1.91083					0.459054					0.454093
			2.86045					0.561611					0.22639
			0.87241					4.11135					1.10122
			0.684638					2.29385					0.247637
			0.378					0.179614					0.398773
			1.39662					0.305257					0.787055
			0.416247					0.110733					1.34914
			1.35746					0.355228					1.79106
			5.76016					1.93236					3.11593
			2.28292					1.93768					0.19116
			0.496593					1.01223					0.647887
			0.600623					1.1369					0.164788
			2.77647					2.50387					0.424501
			1.14965					0.400251					1.25641
			0.835725					2.27409					0.355827
			1.6088					0.21229					0.624048
			1.3099					1.5369					1.21601
			1.09454					0.761398					0.252743
			1.25514					0.41281					0.320807
			0.364539					0.200667					0.106867
			1.2382					5.36472					1.19476
			0.344604					0.919779					0.810957
			2.396					2.70159					1.9114
			1.86888					0.504078					0.102927
			0.552867					0.107512					0.467883
			1.68497					1.06655					0.998519
			1.2829					0.0464302					0.254853
			0.573979					2.16005					0.208842
			1.05396					17.5303					0.127005
			0.392216					1.20931					0.681647
			2.42929					2.62714					0.632464
			1.19618					5.97703					1.45191
			1.69194					1.75907					0.787955
			1.20942					3.78968					0.458049
			0.315994					2.23454					0.120216
			1.28034					1.29073					1.8938
			1.55227					0.256843					0.183624
			2.02304					1.66112					0.441015
			2.98678					1.44188					0.222677
			1.24825					1.41505					1.30946
			1.88989					0.471193					0.266958
			2.48312					0.0886311					1.18231
			1.23021					1.57034					0.558403
			0.983092					0.210335					0.565038
			1.14564					0.792879					2.83797
			2.62361					0.340479					0.895585
			1.79839					0.141502					1.44182
			1.43571					2.94498					0.181783
			2.99087					0.502246					1.77538
			2.47533					0.0796891					1.91441
			1.71388					1.21162					2.31893
			0.930989					1.52213					0.901568
			1.77981					0.12129					0.200277
			1.59762					1.02801					2.24754
			1.20821					0.5125					0.371518
			1.64449					2.42308					0.37201
			0.233063					1.73178					0.355525
			2.64894					0.688689					0.687644
			0.659824					0.442691					0.186995
			0.477068					0.160882					3.50981
			1.4522					0.277439					1.36011
			2.18717					0.316102					0.204382
			1.25539					2.95854					0.161932
			0.822115					1.60663					3.03526
			0.814716					0.149802					0.0691228
			1.07567					5.75661					0.107677
			0.38579					1.90612					0.317268
			1.06736					0.635623					0.623946
			0.84766					2.44119					0.162203
			1.06838					1.6738					1.59533
			0.758526					0.275501					0.374296
			0.544695					0.636142					11.7074
			1.40588					0.599329					0.541302
			1.79059					0.336754					1.00648
			0.571462					1.07938					0.156921
			1.4095					0.367467					0.149046
			2.43382					0.283751					0.367967
			1.33821					0.189337					0.340113
			1.35596					0.129228					1.23207
			1.03503					0.863067					1.73873
			0.580599					0.233757					0.523228
			2.38577					0.405899					1.65785
			0.681234					0.455955					3.42147
			0.840265					0.197926					2.09811
			1.05894					0.205379					0.803957
			1.61814					0.715611					0.416492
			1.75937					1.26566					12.4309
			1.40764					0.212186					0.205325
			2.40452					0.358021					0.114784
			2.23781					0.535795					0.736017
			0.620063					3.015					0.253275
			0.239261					0.12961					0.435786
			1.57713					0.833355					2.90855
			1.21037					1.9415					1.49656
			1.82314					3.35396					2.68339
			2.94055					0.933218					0.601817
			1.20152					1.98105					0.384621
			1.70818					1.46238					0.343264
			1.7424					0.554401					1.04317
			1.62808					0.0558972					2.0681
			1.21707					0.535351					0.226307
			0.984698					1.72056					1.54016
			1.2158					0.90626					0.445591
			0.300628					5.99184					1.13542
			0.162032					0.165061					0.0752912
			0.547066					0.564091					0.360678
			1.97438					3.18095					1.82635
			1.05692					0.178989					0.533976
			0.674062					1.42275					1.21575
			1.56931					0.335909					0.457578
			0.296975					0.105895					0.541745
			1.57361					0.503364					0.249447
			1.37					2.66277					11.3071
			1.04364					0.631829					0.25514
			0.463315					0.257444					0.900833
			0.23416					0.143617					1.68785
			1.08415					0.137405					1.20015
			0.529169					0.572754					1.24003
			1.27765					0.169254					2.63786
			1.81507					1.94978					1.4308
			0.42069					0.201505					1.70747
			1.91023					0.266854					1.06629
			0.97513					0.28755					0.388237
			0.566395					0.459802					2.00648
			1.44533					0.766434					2.40459
			0.998065					1.27517					0.701918
			0.757296					0.158952					1.58196
			1.91849					4.66627					1.26799
			0.558962					0.845047					0.517362
			0.15882					0.531586					0.967148
			1.7777					0.354018					0.272634
			0.765297					17.8357					0.529375
			5.7195					0.828019					0.555937
			1.62485					1.8184					2.18639
			1.01836					0.230813					0.788993
			0.908697					2.57596					2.93043
			1.31251					1.95881					0.46175
			1.43555					0.26556					0.0911421
			1.49517					1.92744					2.72784
			1.07584					0.529304					1.68988
			1.5319					4.25773					1.02445
			1.74685					3.05474					0.826092
			2.22746					1.48212					0.696226
			0.909757					0.37015					0.154481
			1.05628					0.179012					0.349334
			1.44329					0.227967					0.612563
			6.48412					1.64575					1.06545
			2.81953					2.68466					3.3916
			2.02359					1.21					1.867
			2.74058					7.71581					1.89508
			1.84662					1.59582					0.556436
			0.774934					0.214111					1.72593
			1.42296					0.673765					0.199348
			0.66717					0.364317					1.34482
			1.36486					0.0879461					1.05628
			1.26238					17.7357					1.86134
			1.32966					0.570427					1.90476
			1.74352					1.60981					0.488581
			2.11364					1.73764					2.26063
			0.371538					0.732635					0.785029
			0.309183					0.385422					0.243069
			1.57733					1.41234					1.13534
			0.949297					3.10688					2.84426
			1.17758					1.16375					0.964537
			1.50845					0.993282					0.885692
			1.41658					1.66852					1.51664
			1.26843					0.71895					0.317649
			0.999837					0.277718					0.0769868
			1.96002					2.82303					0.316882
			2.22216					2.41356					0.29305
			2.30839					0.103361					1.24798
			1.49317					4.85544					0.283118
			0.346174					1.43175					1.02407
			1.26455					0.218606					2.12783
			0.509334					1.06143					0.193764
			0.888658					1.436					0.580388
			0.885154					4.40009					0.991043
			2.12764					1.28913					3.05482
			1.42021					0.247022					2.67231
			0.502569					3.12096					0.307266
			1.59854					0.661206					1.44421
			1.70292					0.424444					0.546408
			0.126157					3.30862					1.11224
			0.29578					1.47308					1.44278
			0.360063					1.15768					1.58234
			0.834207					2.2693					3.84374
			0.862109					1.89718					0.595304
			2.02911					0.404715					2.29203
			0.845913					2.08832					3.11841
			0.720572					0.046732					3.13416
			0.154758					1.0868					0.414443
			1.19282					17.5559					0.150402
			1.23123					0.185567					1.1274
			0.524694					1.92259					1.05306
			1.2691					0.755291					0.376654
			1.49218					2.26536					2.40647
			0.998556					0.506087					0.742334
			1.30839					1.00653					1.07998
			1.05587					1.61946					0.252987
			1.41708					1.59452					1.29658
			0.213018					0.361951					0.637654
			0.950225					0.367982					0.334727
			0.384984					0.515557					2.17678
			0.684351					2.78353					0.542156
			6.86878					1.31299					1.67771
			0.428242					1.4712					0.201535
			1.67811					3.30675					0.528869
			0.934213					0.226528					0.426505
			0.475428					2.76297					1.05137
			0.546619					0.412598					1.55035
			2.05108					1.22039					1.4873
			0.253761					1.70836					0.161441
			1.30324					0.298639					0.549402
			1.14398					1.61111					1.51407
			2.14213					0.598813					1.29873
			1.49345					2.01024					0.844891
			2.26751					0.29606					1.08455
			0.79183					0.0830187					1.27332
			0.841539					0.182833					0.445385
			0.285239					5.10914					0.190145
			1.33164					4.33724					2.67053
			0.863203					0.268544					1.22425
			0.542461					0.270528					0.439878
			0.449001					0.968827					0.580038
			0.458143					1.33237					0.542617
			0.570024					1.02201					0.362754
			1.52172					0.143164					1.45629
			2.49076					0.720416					1.21301
			0.653176					0.0875957					0.326666
			0.559236					2.80472					0.398063
			0.675657					0.269639					13.71
			1.0535					3.5042					11.4706
			1.62823					3.77765					3.72111
			2.15531					0.329254					0.141977
			0.484555					0.46148					1.76672
			1.10605					0.470809					0.177191
			0.694767					0.206366					1.13311
			1.22517					1.65321					1.26223
			0.988604					0.435873					3.13519
			0.391133					0.0847818					1.46428
			0.423459					0.525657					14.6117
			0.611867					0.134348					0.951837
			0.669454					0.963056					0.273885
			1.37229					3.89506					1.29558
			2.40746					0.169899					0.233285
			0.404882					0.22456					1.35115
			2.80508					0.260464					1.46109
			1.1483					2.58054					2.43624
			0.544594					1.85222					0.143674
			0.853312					0.287748					2.85415
			0.443276					4.21647					0.447806
			1.64701					1.51711					0.476265
			0.722949					0.254018					1.34077
			0.205186					0.176007					1.0096
			2.11952					1.05898					1.65359
			0.446183					0.457533					1.61587
			1.46001					5.1519					0.11878
			1.31932					2.72444					2.40534
			1.79334					2.85013					0.155284
			2.57018					0.408321					2.7923
			2.10814					0.336556					0.259806
			0.965755					0.134329					1.23012
			0.29431					1.43751					5.03847
			0.467147					0.36615					2.00304
			0.494453					0.243765					1.31555
			0.491397					1.67104					1.9456
			0.649891					0.354475					0.104802
			1.18061					3.32023					1.4904
			2.30051					0.113359					3.08969
			0.61664					0.322857					1.87008
			0.462798					0.675772					0.903749
			1.04951					1.64486					0.209994
			1.57188					2.25445					0.329111
			0.494669					2.00172					2.07054
			1.64904					0.412374					1.14066
			1.00839					1.56647					0.248639
			0.685131					3.2256					0.376373
			0.489169					7.67338					1.37513
			1.01318					1.92943					3.47827
			0.468754					2.31095					0.944626
			0.726722					5.3686					0.182185
			1.12271					0.909851					0.782118
			1.61192					3.4883					2.04483
			0.341727					1.99202					0.273125
			0.959131					1.48419					3.57592
			0.497093					0.692002					1.55149
			1.54218					2.5589					0.312232
			1.45874					0.6743					0.148443
			1.21016					0.0916194					0.252558
			1.3922					0.130719					0.375483
			1.98651					0.14933					0.795971
			0.729491					0.378329					0.146163
			1.37424					0.983815					0.265495
			1.12623					2.45197					0.307602
			1.21662					2.50343					1.49624
			1.47598					1.88026					0.210455
			3.01399					0.12062					1.09586
			0.571645					0.976567					0.21702
			1.30568					1.9329					1.34648
			0.376471					7.27488					3.9935
			1.12023					5.29747					0.41762
			1.11465					0.972644					0.329619
			1.32223					0.282495					0.696485
			1.76397					2.88135					2.45668
			1.05361					0.223142					0.171571
			1.48047					2.26806					1.46609
			0.268108					0.994072					2.22382
			0.501811					0.255421					0.17828
			0.977569					0.201265					1.62463
			0.94276					2.29645					11.4216
			0.603882					1.29405					0.111024
			0.633988					3.2546					2.52137
			0.984267					0.493168					2.77187
			0.950047					1.7607					2.16922
			0.56072					1.97002					2.2169
			2.05333					0.524758					0.311097
			1.17684					0.130649					2.04292
			0.823151					5.37499					0.492124
			0.888431					0.406311					3.58999
			1.70773					0.762874					1.00818
			1.32728					4.72706					0.256655
			1.41606					0.276932					1.81744
			1.56285					2.66367					0.749928
			2.34139					1.83218					3.57985
			1.33273					1.1608					1.57987
			2.68984					0.206507					0.779606
			2.61464					1.41487					0.420523
			0.96576					1.72508					1.71073
			2.4352					0.311833					0.916563
			0.321131					0.320907					0.161928
			0.496757					0.117578					5.05683
			1.58152					0.0569998					0.254612
			0.344472					0.0765752					1.91773
			1.30918					0.0836344					1.66739
			0.954999					0.267535					0.320137
			0.913532					0.927823					0.183293
			0.872785					1.31431					0.187593
			1.36482					2.0656					0.742332
			2.1133					2.78162					0.199987
			1.39517					0.180869					0.590958
			0.989053					1.65176					0.41832
			1.28829					0.555943					0.47449
			0.673183					0.185393					2.7805
			1.71869					2.19218					0.734914
			0.318667					0.304171					3.36475
			1.63267					0.171633					2.94112
			2.1321					0.175987					0.622039
			1.01706					0.509556					1.11182
			1.21603					1.64218					1.95035
			0.483491					2.79009					0.146199
			0.466541					2.49361					1.14006
			1.7576					5.68286					0.164921
			0.55062					0.319152					0.838802
			0.620869					3.42294					0.896139
			0.962354					0.241772					0.458591
			0.561097					0.117262					1.73075
			1.92578					0.289077					0.821972
			2.25375					2.65768					2.75185
			0.30523					2.28538					3.50604
			2.04383					1.86429					0.405157
			1.40459					0.391372					1.00078
			0.346075					0.352448					0.730363
			0.743325					1.77584					0.149508
			0.476874					0.201758					0.389974
			0.953596					2.49978					0.0646883
			1.83938					2.61257					0.145225
			1.12746					1.29031					0.809445
			0.633155					0.207443					1.82537
			0.90436					1.38395					1.53879
			0.372669					1.79101					1.12562
			0.617207					4.02195					0.355638
			1.34029					0.979455					1.979
			0.595047					0.704527					0.370823
			0.785705					7.14975					2.97171
			0.394895					1.74191					2.33337
			1.02198					0.608917					0.363843
			1.05359					0.286882					1.87253
			1.47353					0.385033					0.204781
			0.742236					3.11917					1.24649
			0.893966					0.212996					1.16111
			2.0468					5.49928					0.608513
			0.132165					2.10868					0.637794
			2.23382					1.08779					0.500083
			0.625004					0.11806					1.29325
			1.38782					1.75011					0.202019
			0.469921					0.303179					1.32931
			0.968614					2.82661					1.26357
			2.02763					2.3462					3.5646
			0.32927					0.0752253					2.46294
			1.44263					2.35007					0.172083
			1.08025					0.393332					1.92666
			1.95111					0.188663					0.196407
			1.02231					0.470395					0.468709
			0.96843					2.37885					0.281497
			1.37834					0.423344					1.07695
			1.00851					4.39516					0.998684
			0.170294					2.54351					0.179048
			0.350639					0.135882					0.149661
			0.696196					0.280992					2.24432
			2.24682					0.178265					0.836927
			1.11439					0.402064					0.126379
			1.79557					3.32613					1.08136
			1.23984					0.332082					1.53945
			0.735413					1.17424					2.2829
			1.56219					0.93962					0.861251
			1.56333					1.04428					1.04032
			0.595956					0.0808521					0.417038
			0.633389					0.270564					2.60544
			0.243032					0.4788					0.805956
			1.04284					0.238762					0.518324
			2.73234					0.0729847					1.46586
			1.65573					0.101554					2.21703
			0.854417					1.478					0.136563
			0.408322					0.629771					0.521191
			1.28094					0.496848					1.82045
			0.588153					1.78086					1.91624
			0.372428					0.716442					0.533423
			0.367888					0.97748					1.02186
			0.460214					1.43283					1.16294
			0.947117					0.259482					0.0886158
			0.544152					0.782074					0.839498
			0.869425					0.311748					1.72937
			1.46611					1.41096					1.74573
			1.99698					0.253459					0.344816
			1.18133					1.42057					0.187469
			0.935882					1.19855					0.218357
			0.580794					0.0739614					3.47043
			0.949353					1.59431					0.16009
			0.29734					1.59103					0.515933
			1.72943					2.04201					0.95065
			0.59985					0.754563					0.29834
			0.431291					0.338144					1.92377
			0.858964					1.48007					0.383593
			0.513665					4.83039					0.276204
			0.341126					0.280575					1.55179
			1.26118					0.162254					0.240267
			0.574992					1.05256					0.485945
			1.39541					0.166182					0.519305
			1.12576					0.272066					1.80102
			0.448477					0.316613					1.2602
			2.00395					0.230418					1.04872
			1.4126					4.00929					1.33852
			0.789993					0.235095					0.144564
			1.1351					0.603781					0.336266
			0.170217					0.276418					0.563943
			0.813508					0.182039					0.134547
			3.02642					0.966247					1.76876
			1.48481					0.857614					0.405209
			1.35876					0.268693					0.531467
			0.744256					0.349613					0.21502
			1.5412					0.335388					2.06767
			1.93465					1.05071					1.48806
			1.25382					0.421518					0.185601
			1.29528					2.65747					3.12615
			1.40812					0.253096					1.04238
			0.474907					0.316985					2.24797
			2.51395					0.146498					2.38549
			1.56024					0.727614					0.323268
			0.492748					1.30848					1.14449
			1.41287					2.13609					0.667898
			0.624022					2.54256					1.34721
			3.05054					1.88061					0.520212
			0.336579					0.0918883					0.403634
			0.737029					0.205607					0.607708
			1.35765					0.411024					0.42479
			0.460138					4.02279					0.630295
			1.215					0.334925					0.919056
			0.917739					2.99027					0.260567
			0.816372					0.906711					2.88152
			1.67278					0.774178					0.453258
			0.902508					0.297094					1.66839
			1.34858					1.31207					0.495804
			2.64839					0.26926					2.21472
			0.37196					0.0746567					0.454593
			0.236167					0.398914					0.298919
			0.327249					1.9442					2.38639
			1.24539					0.976651					0.335818
			1.64516					0.213079					1.6364
			1.79441					0.187999					0.217198
			1.03355					0.423801					2.1798
			0.868485					0.70204					0.738704
			0.639259					1.05982					1.71822
			5.89363					1.06317					1.77446
			1.61649					0.230001					2.00297
			0.245011					0.169832					1.1686
			0.183267					0.324539					1.11419
			0.921511					3.85116					0.163093
			0.744239					5.2924					0.501562
			6.74952					0.0413044					2.57459
			1.85605					0.142359					1.33438
			1.28875					0.290958					0.348076
			1.59939					1.73141					0.287095
			1.058					0.642666					0.15618
			2.80063					1.15178					1.43542
			1.40693					0.31864					0.623951
			1.16038					0.269055					0.976194
			1.83073					1.10456					0.621845
			0.223945					0.747914					0.889432
			1.10367					0.369468					2.58701
			6.16048					0.335413					0.492803
			0.85259					0.630832					1.26813
			0.946622					1.69853					2.49618
			1.44037					0.341503					0.506661
			1.50849					0.278047					0.474981
			0.717281					0.139841					1.13938
			0.735423					0.934103					0.577511
			0.718208					0.177336					1.22618
			0.435299					0.802929					0.918062
			0.817297					0.388415					0.32012
			1.13041					0.326623					0.283002
			0.818724					0.596086					0.819163
			1.29992					0.775801					3.16492
			0.637798					2.32466					0.517811
			0.705801					0.265961					1.4577
			3.18299					0.967386					1.18579
			2.69369					0.528582					1.43067
			0.765479					1.9191					0.231227
			1.54176					2.79004					0.511112
			1.52968					0.121787					1.89138
			0.336862					0.417753					0.553116
			2.04692					2.79853					2.632
			0.312078					0.0791944					0.401707
			0.912643					0.417243					0.295323
			1.26767					1.61329					2.62254
			0.622562					0.172585					11.3273
			0.99718					0.516279					0.581065
			0.543848					0.108686					2.31924
			0.61705					0.200141					0.152394
			1.19016					2.12121					2.3421
			0.468995					1.12005					11.6498
			6.58876					2.30671					0.591158
			0.569378					1.31584					0.324533
			1.33317					1.76906					0.362633
			1.23872					0.180158					0.233033
			0.187057					1.55908					0.205443
			0.629155					0.623894					0.609674
			0.956628					0.19288					0.807505
			1.15285					19.0186					0.0663866
			1.12479					1.04225					0.674859
			0.706633					0.335008					0.362717
			0.520898					0.34946					3.18463
			0.912923					0.289035					0.517649
			1.01859					0.460712					1.2771
			0.789326					3.7775					0.245815
			1.20001					5.48172					0.460542
			1.18094					3.00593					1.8759
			0.550185					0.0909321					0.0863625
			0.806656					0.354615					0.244585
			0.41859					0.661489					1.49156
			1.60032					0.85379					2.6186
			1.72728					0.44222					0.472043
			0.648509					6.15334					0.43201
			1.60525					0.604216					0.249504
			8.26317					3.06323					0.202356
			0.759999					1.61593					0.347661
			0.909084					1.5147					0.555421
			2.06632					0.15217					1.46799
			1.85799					1.33413					0.647694
			1.2231					0.419366					2.40635
			2.12686					0.545735					1.63957
			0.0816935					0.577771					0.219814
			0.714137					0.067994					0.112637
			1.22532					1.00564					0.288295
			0.98564					1.82656					0.119659
			0.908515					0.661597					0.15667
			0.750793					1.21562					2.27163
			1.38853					4.02474					1.0743
			1.72146					2.72298					0.62638
			1.74473					0.309061					0.175316
			3.01152					0.288557					1.19029
			1.30892					0.301972					1.14855
			1.60127					0.840176					1.28234
			1.46538					3.34435					1.05806
			0.656538					1.86197					2.17127
			1.58111					22.6954					0.80207
			0.210781					2.22717					0.34241
			0.177753					1.90128					0.142808
			1.46376					0.560996					0.293958
			0.588165					0.357539					0.889728
			1.32545					0.439815					11.9903
			0.434924					0.489514					0.427085
			0.990008					0.29401					0.576121
			2.23366					1.62118					1.26141
			0.638753					0.718227					0.913258
			1.14735					0.21192					0.438902
			1.13643					3.42109					0.455368
			0.375301					2.18783					1.11562
			0.843166					0.417843					0.33161
			0.897332					0.464535					0.454222
			0.468494					0.134112					1.85169
			1.37169					0.450371					0.410552
			0.930777					0.385767					0.271229
			0.511555					0.239359					0.379444
			0.856838					4.77832					4.06874
			1.4063					0.245702					0.187453
			0.289106					0.359686					0.627495
			1.76798					0.290961					0.759347
			0.787394					0.207878					1.39359
			1.01264					0.620812					1.31454
			2.82042					0.482116					0.603907
			0.189931					0.986161					0.748355
			1.14942					1.43775					2.63814
			1.90629					0.158198					2.42524
			0.448885					0.438759					0.274581
			2.00261					1.64918					0.781708
			1.06546					2.88156					0.355357
			0.788738					0.971286					0.469731
			0.880469					0.817051					0.229929
			1.10408					1.71319					1.94975
			6.22852					1.76889					0.1212
			0.41984					2.17583					1.97472
			1.61343					2.55005					0.96436
			1.06254					6.04475					0.583769
			1.17036					0.0947399					1.67159
			0.661247					1.8479					2.03778
			0.432193					0.506197					0.682239
			0.708429					3.44556					3.71579
			0.670828					0.140119					0.285932
			1.58462					0.53217					0.409362
			0.800836					1.37785					0.445022
			1.29003					1.17343					0.836919
			1.09094					1.49208					0.676503
			0.665478					0.0954308					0.375648
			0.370084					0.1659					4.06156
			2.09378					4.83937					0.307346
			1.94427					0.288098					1.10216
			1.42684					0.359027					1.24965
			0.321793					0.303315					2.65976
			1.17066					0.225288					1.1754
			1.02512					1.82867					0.316234
			0.23881					1.56072					1.17018
			1.11961					3.25971					2.2071
			1.12123					1.67651					0.418887
			0.911492					0.160936					0.316589
			0.406015					0.144378					0.712213
			0.898171					1.18565					0.251273
			0.728369					0.754716					0.783936
			0.805882					0.171478					1.91605
			0.558118					1.47646					2.25269
			0.212891					0.324685					0.511007
			0.378691					0.710335					0.275866
			0.778553					1.25563					1.00602
			0.661923					2.14367					0.182163
			2.85223					1.21291					0.215881
			1.10339					0.421505					2.54124
			0.897005					0.468228					1.80763
			1.42511					0.364928					0.53794
			3.32168					0.249989					0.440405
			1.634					0.829042					0.744085
			0.742805					2.11428					0.643961
			0.707363					1.0362					1.46642
			0.828382					0.272635					1.9903
			0.67222					0.513685					1.99637
			0.916886					1.86931					0.936381
			0.614039					2.58506					2.19623
			0.99763					1.59398					0.291905
			1.69975					0.286756					0.660289
			1.56936					4.71599					0.885657
			1.88724					0.0884643					2.97289
			2.27418					0.255686					1.14303
			0.895579					0.593168					2.30834
			0.52976					2.281					1.21733
			0.995806					0.766693					0.271189
			0.360659					0.200681					1.18863
			1.08613					1.87829					1.16263
			1.79476					1.08757					0.566954
			0.657055					2.35817					0.614898
			0.832849					0.147098					1.30594
			2.0185					3.9681					0.388307
			0.384416					0.301835					1.7052
			1.27049					0.132065					0.583708
			1.6532					1.76559					1.21628
			0.585617					0.395757					0.373704
			0.674049					0.150599					0.361675
			2.64503					0.209875					1.71024
			1.91538					0.0783581					0.205312
			1.4889					0.538345					0.871631
			0.63011					0.191153					0.582641
			1.07928					1.40196					3.6154
			0.484455					4.46743					0.401234
			1.68535					0.446831					1.24167
			1.38382					0.535084					0.417882
			0.623857					0.541153					1.99741
			0.98406					4.41431					0.510615
			2.62692					0.570782					1.45749
			0.902719					0.134941					3.08281
			0.778952					2.63053					0.676169
			0.663043					1.96592					0.166626
			0.886927					0.301919					1.23628
			1.73682					1.57313					1.82926
			0.281271					0.597479					0.429742
			6.13692					2.67751					0.345254
			1.52839					1.75281					0.157773
			1.13902					0.270863					12.3472
			0.352962					0.311475					2.68097
			1.89226					3.63013					0.620001
			0.679301					0.548614					2.92441
			0.627897					0.309767					0.525323
			0.588897					0.310974					1.38211
			1.25506					0.584231					0.187027
			1.47644					0.540251					1.00676
			0.631735					0.604288					1.08214
			2.07363					0.237825					1.14245
			1.04946					19.2795					1.15474
			0.679508					0.239669					0.246186
			0.805238					2.78007					0.902592
			0.223541					1.17913					3.96312
			1.18784					1.30942					12.2771
			0.92387					0.882462					0.500648
			0.678891					1.95221					0.264028
			0.314568					0.734614					1.0026
			5.20163					1.23464					0.600124
			0.808735					1.92658					1.07896
			0.190094					0.466552					1.82251
			1.36892					0.112087					0.195156
			1.04321					1.20935					0.944437
			0.606091					0.371721					1.55313
			0.390588					0.674707					0.428421
			1.86723					0.345588					0.123227
			2.40525					0.523899					0.865084
			1.4832					0.135612					0.311066
			1.64265					0.296719					1.37946
			0.898954					0.186841					0.147011
			2.088					1.91559					0.365235
			1.24597					0.190862					0.553965
			0.895195					3.73363					0.857387
			1.04814					0.486014					1.08972
			1.18101					0.22595					1.19926
			0.635898					0.741617					4.08911
			0.661914					5.14951					1.15804
			1.5751					0.200354					0.737801
			0.922654					3.68054					1.76426
			0.764758					1.48657					0.380076
			0.648747					0.244073					0.295478
			0.654945					0.560708					1.81776
			1.06579					1.10437					0.505801
			1.16545					1.37075					0.379893
			1.25392					1.20707					0.648128
			1.38216					0.289114					0.534412
			0.277959					0.469277					0.915515
			0.447277					0.739455					0.299396
			5.52693					2.02543					0.290192
			1.01102					0.373194					1.29198
			0.982072					0.254046					0.881074
			0.756475					0.208543					0.453434
			1.91638					19.6677					1.05864
			1.44818					0.310785					0.199571
			2.19679					0.398951					0.52664
			1.19957					0.158153					1.95373
			0.749758					0.314436					0.919301
			0.872554					0.285274					0.427543
			1.69577					2.63908					0.273681
			0.799255					0.403711					0.621503
			1.67497					2.62043					0.163604
			0.927801					0.350453					0.525694
			0.294864					1.48901					0.453258
			0.625108					3.08618					0.69508
			0.517502					0.0366044					2.32332
			1.63936					1.73906					1.78339
			1.01388					0.982145					0.315869
			0.694517					17.8752					1.36296
			1.31282					0.209975					0.378202
			1.40362					2.67526					0.412519
			2.52316					2.93856					0.525257
			1.11805					1.98154					0.843425
			1.34553					5.64999					1.58876
			1.06012					0.795862					1.4981
			1.13446					4.07168					1.69123
			1.02756					0.141399					3.39143
			0.770809					1.61881					0.391018
			0.852092					2.60157					2.2621
			1.04967					1.11409					2.10023
			0.710291					0.173477					0.600933
			0.497579					0.913632					0.151012
			0.768934					0.8561					0.460447
			1.38244					0.139605					3.05861
			0.17671					0.0844147					1.85396
			0.82025					0.150349					1.60214
			0.431981					2.80718					1.58365
			1.05123					1.34089					0.250581
			0.300663					0.454344					0.854374
			2.12377					0.135734					0.474108
			1.13786					4.02355					0.543624
			0.256063					0.958628					0.800474
			0.558718					1.3532					0.330875
