## Supplementary material for "Comprehensive deletion scan of anti-CRISPR AcrIIA4 reveals essential and dispensable domains for Cas9 inhibition": Source Data (Fig S1)

### Sheet: Sheet1
B1-B2 loop	Area	57	RANDOM MEANS		B3-a1 loop	Area	17	RANDOM MEANS		C terminal	Area	28	RANDOM MEANS
3.98401	Sum	485.83	0.393		13.4341	Sum	268.805	0.26574		25.6681	Sum	645.686	2.72665
1.33239	Average	8.52334	2.40715		9.58305	Average	15.8121	3.93824		15.2328	Average	23.0602	0.605864
0			1.39919		0.243152			0.989727		19.4242			1.87931
1.36			1.52895		0.389043			0.545683		25.9547			0.599377
7.61876			1.22258		0			0.136988		19.9821			0.970751
7.46225			1.15442		28.9351			1.7957		19.1522			1.1539
0.124693			0.749778		21.0948			0.280666		5.1182			0.657253
1.62101			0.653816		20.0336			0.152048		17.8085			0.232458
0.0111028			1.32383		15.5934			1.33204		20.0256			0.800845
0			1.0775		0.143031			0.133009		14.1636			0.832794
6.46089			1.12583		19.2407			0.730397		23.2119			1.27805
1.41839			1.65461		37.6885			0.747147		25.4412			1.08237
0.95981			1.63502		0.0578933			0.117083		22.3375			0.6872
1.97561			0.257641		0.91182			2.40638		18.1286			0.950223
4.28159			1.76756		27.5572			0.322196		22.5101			1.64063
0.0243152			0.570842		17.3406			2.54142		59.167			3.74271
0.115787			0.946251		56.5593			1.70101		24.4611			1.02234
0.054437			1.71666					1.93197		22.5539			0.0882028
15.8049			1.47263					4.56595		28.9467			1.05208
0.194932			1.17432					0.478975		31.1076			1.58262
2.08825			1.84717					1.45933		24.4023			0.248751
6.20813			2.09424					0.451959		22.8299			0.587138
0.251691			0.999203					0.183171		24.8518			0.502372
0.0709933			0.95779					0.258243		23.4734			1.8732
0			0.952329					1.52538		24.0514			0.447397
3.11369			0.244075					2.42116		22.149			0.244371
8.14094			0.745128					2.337		20.8377			2.49834
2.92114			1.1782					3.60612		22.6953			1.39332
0.135084			1.8448					0.489931					0.161387
0.9352			0.682306					0.0585515					0.637165
38.9827			1.21436					0.0863235					1.84951
0.726298			1.45544					2.29988					3.6273
0.19715			0.700677					0.427756					0.920471
35.0139			1.49842					0.265711					1.26963
1.76038			1.04136					0.538122					0.866344
31.1929			1.18178					0.463792					1.44204
25.3689			1.67992					1.25256					2.57136
38.8259			0.612055					0.169189					1.52283
15.7696			0.195543					0.391064					0.373726
34.2527			0.916004					0.204924					2.40342
8.23243			0.448824					1.25247					0.314871
54.466			0.926438					2.51843					1.61816
8.48445			1.81622					1.16999					1.22167
0			1.86236					0.104662					0.871166
22.0112			0.552469					0.309403					2.82604
2.11777			1.40636					1.09127					1.24226
10.469			0.306953					1.30903					0.736814
4.34569			1.55454					0.985409					0.823518
24.4808			2.19966					1.14043					0.930542
6.86547			0.460393					1.27364					1.01241
9.20938			1.177					0.288266					0.351853
3.93334			0.595401					0.483671					1.1822
4.42094			0.358566					0.682701					2.86236
10.2124			0.890364					2.3894					2.23506
0.791657			1.71147					1.11355					1.85492
9.35556			1.55746					4.76715					0.127214
5.67354			0.797598					0.18862					1.27932
			1.5276					0.22029					1.65486
			0.913976					2.00199					0.609272
			1.36411					1.07791					1.08283
			0.284591					0.0690365					1.69889
			0.366218					1.95071					0.283783
			0.886702					0.0599925					1.21269
			0.416699					3.27225					0.259766
			0.914158					1.66282					0.401455
			1.24437					0.240489					2.88123
			0.386505					0.162425					1.34176
			0.395354					0.0835363					0.340454
			2.18357					1.24226					0.503599
			1.29421					1.28591					1.16885
			0.844966					0.0891614					0.552254
			1.1446					1.5986					1.89119
			0.358921					1.64203					2.4829
			1.72996					0.380364					1.15028
			0.251463					1.83266					0.862405
			1.59329					0.0853161					0.522148
			0.555369					1.46027					0.547845
			0.510359					2.7052					2.17303
			0.377697					0.270638					2.18046
			0.853304					0.353529					0.860503
			0.96273					0.317563					1.52386
			0.830684					0.823943					0.221719
			1.00615					4.65156					1.18495
			0.895783					0.241634					2.30887
			1.65313					0.639109					1.37952
			0.834497					3.01199					0.215357
			1.27755					3.34164					0.916303
			0.940721					3.23135					1.61302
			1.10536					1.40771					1.56346
			0.845985					0.698999					1.16272
			1.4007					0.773633					0.369976
			1.32879					0.366045					0.193736
			1.19197					1.43559					1.8214
			0.465118					0.174381					1.38954
			0.791818					0.608701					0.321166
			2.26205					1.38527					0.0860894
			0.445657					1.76587					0.928378
			0.336176					2.16328					0.148263
			2.30226					1.19655					2.13785
			1.31556					0.136059					0.792057
			1.13609					0.273975					1.2475
			1.16027					0.282163					0.688267
			0.80137					1.76919					0.415264
			0.57779					1.29788					1.64051
			1.13332					1.19366					1.29029
			1.66251					0.277923					0.248479
			0.922196					0.138938					2.0277
			0.28589					0.136879					1.17557
			0.266327					1.45065					3.32018
			1.11773					2.06618					0.503204
			1.0443					2.64561					1.2818
			2.46812					0.198562					0.623118
			1.79491					1.3439					0.139709
			0.904314					3.93819					1.62667
			1.00363					0.59106					3.36664
			0.261379					3.72066					1.0044
			1.58596					0.659844					0.651334
			1.66909					0.0877559					1.86501
			1.30078					1.74587					3.72863
			1.06605					1.27365					0.100387
			1.16853					0.32388					0.492386
			0.346817					0.604391					0.151323
			0.517475					4.07441					0.453356
			0.293322					0.25595					0.350459
			1.25235					0.174397					1.2693
			0.896742					0.146388					2.01097
			1.26926					3.59809					1.28988
			2.02131					0.274976					1.31459
			1.5333					0.257918					0.809379
			1.30392					0.484557					0.174665
			1.31447					0.705021					0.195377
			1.06404					0.302453					2.01552
			0.911381					2.58987					1.00624
			1.0103					0.081572					1.06336
			0.655674					2.08617					0.515079
			2.28078					0.401553					0.89664
			0.75865					0.31151					0.878198
			2.40395					0.326322					3.00602
			1.02364					0.39224					0.950516
			0.737167					0.134294					1.26908
			1.15652					0.285521					0.955496
			0.945769					0.178868					0.221426
			1.53366					5.39876					3.96725
			0.602878					0.992723					1.51873
			0.700107					0.787781					1.0389
			1.25095					0.297744					0.278217
			0.364001					2.01811					2.28452
			1.47246					1.78973					1.61597
			1.88118					0.594085					0.900748
			0.238913					0.32519					1.12115
			0.448948					1.1009					0.098834
			0.638154					0.874917					0.477468
			0.185218					1.33973					0.377224
			0.522052					0.800127					2.98022
			1.79127					2.40224					0.676359
			1.11636					0.248273					0.207358
			0.867392					0.417258					0.292659
			0.977687					0.0969877					0.331873
			0.229966					0.216401					0.866003
			1.27248					0.377236					1.18253
			0.882139					4.76561					2.08059
			1.32771					1.69981					1.78981
			1.20564					1.68056					2.81414
			0.936545					0.344625					0.929146
			0.42271					1.52444					1.10358
			0.825124					0.631385					0.795242
			0.801051					1.50445					1.02166
			1.37898					0.487292					1.13944
			1.12294					3.08946					0.408833
			0.571303					3.08608					0.202023
			0.829178					0.104398					1.50936
			1.19375					0.125847					0.584435
			0.758844					1.79171					1.21005
			0.86408					0.453152					0.681992
			0.26015					0.375363					0.194806
			0.607996					0.11942					1.0483
			0.239606					0.0657878					4.59822
			0.79001					0.340823					1.06341
			1.07422					0.207992					0.90112
			0.970771					0.226869					0.634968
			1.42915					0.247627					3.32881
			1.44576					1.59944					0.291565
			1.03339					0.246322					0.291364
			1.27317					1.4168					1.06822
			1.66776					0.762873					1.78256
			1.52563					0.190672					1.36446
			1.2939					1.84115					0.137979
			0.605821					3.63892					0.869634
			1.10994					2.80492					1.04966
			2.77467					1.25502					1.04792
			0.315441					0.493183					0.406942
			0.980928					2.13199					1.76005
			0.551745					1.51057					0.441647
			1.18201					0.365498					0.779488
			1.6097					0.544729					2.46216
			1.42056					0.596547					1.27355
			1.18891					2.06988					1.56177
			1.30069					2.39189					0.422781
			0.708418					0.742579					2.89426
			1.68182					0.288973					2.88963
			1.44335					1.74604					0.748176
			0.952027					1.08533					1.45508
			2.05626					4.29808					1.30662
			0.544127					1.9173					0.778298
			1.24347					0.18755					0.224169
			1.58123					2.87292					0.274485
			0.896761					0.983762					0.93792
			0.720535					0.916625					0.181504
			0.774224					1.6214					0.681041
			1.52399					0.937191					0.315058
			1.38024					1.46653					0.808633
			0.609821					0.210134					2.04566
			1.48225					0.31529					0.863378
			1.98989					1.96387					0.15524
			0.368038					1.57569					0.676354
			1.5718					3.02777					0.290955
			1.11689					1.99364					1.57925
			1.40529					1.7097					0.241835
			0.827533					0.861408					0.164349
			1.51963					0.184742					0.527258
			1.77356					0.606725					1.50014
			1.46052					1.81696					1.99971
			0.693563					0.0630431					1.22878
			0.587805					0.63179					1.42568
			0.934972					0.612587					0.886605
			1.12835					0.205781					2.13098
			2.25398					0.205505					1.05207
			1.37407					1.50485					0.105975
			0.687315					0.163217					1.16057
			0.232152					0.193939					3.04026
			0.384125					0.455455					0.35947
			0.539244					4.33461					2.80906
			0.652541					0.298211					0.128145
			1.40215					1.67531					2.27078
			0.349052					0.355581					1.51623
			0.879384					3.87585					0.862365
			0.264051					0.277615					0.142642
			0.756351					1.47843					2.38334
			0.902148					0.20538					0.468337
			0.663617					0.29065					0.209165
			0.910711					0.143152					0.683887
			0.92886					0.938689					1.45827
			0.527219					1.23026					0.130043
			0.765748					0.874048					0.969002
			1.06225					0.212957					0.90872
			1.70637					0.470126					1.31826
			1.31084					0.141784					1.42997
			1.9051					0.0526575					1.20997
			2.88879					3.52152					0.231825
			0.306157					1.13574					0.926525
			1.27485					0.535914					1.72691
			0.910697					3.26362					3.32708
			0.811056					1.10543					0.211023
			1.09209					0.250421					0.54883
			0.937089					0.931028					1.13905
			0.875354					3.57949					1.1218
			0.608314					1.50472					1.30279
			0.308184					0.380596					1.39326
			1.49126					1.92484					0.410951
			0.821251					1.63475					0.880225
			1.32826					0.263205					2.07754
			1.16084					0.268008					0.653099
			1.11119					1.15383					2.13486
			1.67356					2.56341					0.744581
			0.656426					1.72902					0.232493
			1.76206					0.12958					1.63369
			1.21101					0.962184					0.190435
			1.38498					3.59886					1.80588
			1.62275					0.278369					1.00278
			1.60436					0.553665					0.291397
			1.69939					3.44517					0.614166
			1.6193					0.225335					0.266874
			1.31465					0.438053					1.12791
			2.17548					0.227994					2.21541
			0.722731					0.768623					0.945987
			0.418077					5.27078					3.5391
			0.872004					0.595086					0.301885
			1.71428					0.985145					1.04787
			0.833163					1.49535					0.867263
			0.777259					0.173939					1.51092
			0.290819					0.408737					0.189527
			0.880777					0.731803					2.44739
			1.79761					0.354186					0.446627
			0.391135					2.58988					0.785086
			1.60954					1.26598					0.144034
			1.57027					0.156873					0.175069
			1.54373					0.122107					3.45473
			1.39311					0.0955767					0.859076
			1.28086					0.146537					1.1407
			0.318811					0.0378949					0.22862
			2.80688					2.01912					1.29924
			1.37635					0.632028					0.566023
			1.07418					0.275368					0.290057
			0.246248					0.256975					0.17777
			1.62289					2.0819					0.900618
			2.01366					2.17856					1.17949
			2.85906					0.357107					0.644886
			0.53742					0.361741					0.892523
			1.35819					0.143839					1.10392
			0.583661					0.482521					1.75566
			1.32092					0.424988					0.353698
			1.15527					0.692073					1.19622
			0.977759					0.88984					0.167802
			1.39119					0.406947					0.246772
			0.335372					1.19021					0.656426
			0.933598					0.977097					0.313349
			0.43957					4.71545					0.51302
			1.07276					0.394948					1.20253
			2.30727					0.382532					0.746252
			1.17263					2.75692					0.252528
			0.75604					0.992752					1.37119
			1.37873					1.86754					0.33215
			1.32771					0.209782					1.0889
			0.913617					0.104807					0.878675
			0.593987					1.38988					0.241065
			2.12184					3.29239					0.310958
			0.838887					1.83715					0.634797
			1.65549					3.33118					1.18214
			1.45249					1.32621					0.936909
			0.560572					0.274253					1.78061
			1.22732					0.203742					0.561071
			1.93946					0.103167					2.30143
			2.02078					1.58293					0.550158
			1.81967					0.0815128					0.32447
			0.863429					3.9178					1.84909
			0.70779					1.78652					0.892227
			1.375					1.07653					0.363911
			0.995589					2.40025					0.764848
			0.167697					0.388108					1.40052
			0.580849					0.220062					2.9146
			0.664024					2.43924					0.249924
			0.594104					1.54258					0.356311
			0.969445					0.23685					1.94038
			0.663265					1.66665					0.248061
			1.05351					0.490948					2.09764
			0.546149					1.51276					0.426285
			0.580498					0.15508					1.5905
			1.41723					1.57548					0.720536
			0.69443					1.34535					1.65342
			0.849574					1.25145					0.491332
			0.90865					0.439429					0.500881
			0.837152					2.04905					0.446234
			0.721672					0.541421					1.8759
			0.315568					4.78598					0.267072
			1.28422					0.841453					0.868441
			0.256564					0.0434647					0.25207
			0.560247					0.964332					1.48246
			0.379925					0.158211					3.49069
			2.07671					3.54204					0.369676
			1.72385					0.287712					2.35171
			0.372634					0.417249					0.663512
			1.52093					1.84353					0.188042
			1.57128					1.43084					1.28142
			0.290935					1.52032					0.286117
			0.299355					1.60815					0.524716
			1.59938					0.432229					1.74044
			0.986216					1.78203					1.95073
			1.46489					0.066779					0.215684
			1.0599					0.437507					2.6535
			0.90332					0.425681					1.11509
			1.52319					0.33387					1.90097
			1.71536					1.63581					0.911657
			1.66702					1.60738					1.2688
			1.32154					2.84895					0.408423
			0.66081					1.13368					0.196406
			0.587097					0.879957					0.989385
			1.64259					0.129173					0.464402
			0.205373					0.280391					1.6367
			0.86549					0.419482					0.515063
			1.87553					0.79581					0.700034
			0.33524					1.54849					1.52721
			0.740913					0.60284					0.820267
			0.981948					0.494025					0.928298
			0.634612					0.154337					0.578267
			1.06241					1.98645					0.385184
			0.59892					0.463443					0.255716
			1.32112					0.139021					0.921021
			0.898121					1.66915					0.745281
			0.640075					1.96108					0.276433
			1.11574					0.379951					1.23649
			0.711723					0.0798476					0.335065
			1.37803					0.413933					1.39039
			2.40933					3.01295					0.487798
			1.44156					1.03134					0.142701
			3.46506					1.47264					2.23693
			0.977291					0.372294					0.481448
			1.26206					0.347324					3.55337
			2.44956					0.154238					3.25819
			0.275063					3.50902					2.46631
			1.19849					3.8943					0.313721
			1.08223					0.911776					1.65855
			1.09773					1.13651					2.90994
			0.767037					0.105649					1.19394
			1.35242					1.50547					0.777379
			0.630593					0.636249					2.53252
			0.626778					0.22637					0.310089
			1.02596					0.842066					1.06397
			1.54247					1.56051					1.10025
			0.889655					0.653509					1.04306
			1.75416					0.254655					0.956767
			0.687659					4.38373					2.13956
			1.60954					0.266996					1.17852
			0.562113					0.184153					2.24995
			1.50519					2.01554					1.04796
			1.21481					1.23556					0.196778
			1.53812					0.697877					0.559773
			0.900937					1.54237					1.6494
			1.39336					0.474896					2.6535
			1.16804					0.223066					0.512054
			0.643758					4.7557					2.87428
			0.732959					0.52928					0.814277
			1.81061					2.38302					0.263768
			0.80614					0.0839771					5.40864
			1.74646					0.210435					0.873833
			0.995638					2.09926					0.931656
			1.03157					0.0430216					1.14337
			1.1049					1.57545					1.55345
			0.809964					0.187981					0.699854
			1.15316					0.16084					0.310211
			1.39972					1.36962					0.238312
			0.684157					1.0395					1.71877
			1.04196					1.87843					1.00192
			1.63303					0.155838					0.22711
			1.61565					0.265354					1.79483
			0.927186					0.313501					2.63408
			1.57324					0.186793					0.303431
			1.27321					1.66994					0.387027
			0.97571					0.511334					0.478671
			1.91052					0.311413					0.689841
			0.840654					2.94565					0.257293
			1.70325					1.56859					3.61862
			0.301742					1.23175					0.321289
			2.07997					0.426088					1.08318
			0.835235					3.5623					1.92219
			2.02925					3.80487					0.801322
			1.06673					0.373182					1.4412
			0.64176					0.161816					0.318869
			1.51558					3.97064					0.543917
			1.28944					0.273508					0.174236
			0.841908					3.32138					0.155742
			1.39467					0.479227					0.30806
			1.36135					0.279628					1.33116
			1.06209					0.683086					1.64443
			0.890764					0.470749					0.983388
			1.08716					0.328673					1.25138
			1.07648					0.431477					0.58991
			0.797505					0.258568					0.196228
			1.2171					0.17833					0.716002
			0.263348					0.84397					0.332277
			0.826649					0.29136					3.42239
			1.75016					1.94609					0.495525
			1.02191					0.872926					0.117223
			0.816024					0.695662					0.718369
			0.71894					1.13228					0.402458
			1.3695					0.0978866					0.476766
			0.528299					0.566859					0.435582
			1.54474					0.173701					0.722817
			1.19415					0.341501					2.12725
			0.194402					5.17046					2.61262
			1.37876					0.560905					2.14282
			0.30539					0.393758					0.791274
			1.42382					0.218857					1.30181
			0.539054					2.5424					1.34214
			1.16043					1.5788					0.974748
			0.799463					0.320143					1.30244
			0.332556					2.09266					1.00232
			2.23498					3.8526					0.520628
			0.212004					1.6658					1.18798
			1.96011					1.73809					1.04311
			1.2362					2.4156					3.26929
			3.37591					2.81673					2.05427
			2.59512					2.60815					1.39073
			2.03038					1.86462					0.940239
			1.05613					0.311834					2.80628
			1.22726					1.61204					1.27401
			0.795785					2.60434					0.147425
			0.221152					1.38749					1.74025
			0.39872					1.90697					2.06345
			0.757474					0.285794					1.18093
			2.0351					1.79901					0.532978
			1.8507					2.81479					0.855738
			0.94785					0.239343					1.48114
			0.992703					0.0609715					0.68032
			1.85727					1.61616					1.35571
			1.11681					1.43645					2.47161
			0.346566					2.12859					1.53522
			2.05419					0.31374					0.466303
			1.33999					0.437849					0.213992
			0.816457					1.88751					0.499356
			1.46133					1.51689					0.457585
			0.967358					0.850565					1.0708
			0.465405					0.283492					0.919465
			0.940651					0.182063					0.186923
			0.648847					1.00966					1.12461
			1.26413					0.225822					0.224901
			0.869494					1.40125					1.70846
			1.38583					2.05268					1.3212
			2.75868					1.2478					2.4941
			0.346032					0.242261					0.949717
			0.879986					0.294212					2.96705
			0.926777					0.257296					0.506182
			0.85078					0.16844					0.260212
			1.08682					0.644934					0.242018
			0.99194					1.66461					0.148982
			0.530364					0.51165					2.00453
			1.84422					0.208358					1.08053
			1.08581					4.38756					1.90132
			0.552131					0.136178					0.805621
			0.617782					1.98624					1.45083
			2.15159					0.350913					0.126587
			0.462865					0.599913					1.13778
			1.02431					0.334583					3.7147
			1.40551					0.313274					0.665956
			0.478319					1.98281					0.177715
			1.29908					2.82284					0.349699
			0.983613					1.58163					0.342735
			1.16313					0.179822					0.156838
			0.818137					0.489229					0.225132
			1.04315					0.26336					0.731092
			1.46408					0.0389133					1.84009
			1.28963					3.40389					0.386333
			1.19174					2.57549					2.28185
			0.31364					2.54374					0.150975
			0.917231					0.108336					2.06527
			0.505111					0.960564					1.30292
			1.69506					2.22897					0.677259
			0.606822					0.471922					2.57327
			1.14581					0.295616					0.369199
			0.368705					1.94633					0.369065
			1.67009					0.427651					0.313766
			0.892107					0.049761					0.59003
			0.376495					0.518786					0.110432
			1.29628					4.35182					0.280792
			0.548314					2.71122					1.00725
			1.50665					0.156979					0.251276
			1.61868					2.32953					0.94025
			1.6642					0.359236					0.958982
			0.844861					0.608184					1.27751
			1.29796					1.8645					0.914474
			0.801396					0.31122					0.791811
			0.432732					2.5008					1.19875
			1.47598					3.4904					2.17291
			0.932637					1.60696					0.184581
			0.670009					0.241563					1.90169
			0.880734					0.487982					4.12165
			1.27316					1.74485					1.73826
			1.14556					0.339634					0.337652
			1.62463					1.35034					0.240571
			0.825415					1.06681					0.745715
			1.50875					0.237923					2.99684
			0.853028					0.037239					1.04125
			0.460671					0.599798					0.0997841
			0.787359					5.52398					0.170894
			1.86399					0.119814					0.950677
			0.567368					0.391417					1.99414
			1.21432					0.315182					1.70545
			1.10461					1.5435					0.113777
			0.857219					1.12692					0.586356
			1.1305					1.19506					0.389576
			1.90296					0.333765					2.88887
			1.23011					0.322169					0.728078
			2.81284					4.31912					0.295772
			0.579408					0.051349					1.0544
			0.918063					0.279922					2.65711
			1.19602					0.339817					0.237389
			0.690994					2.21443					0.411741
			0.918476					0.417395					0.513563
			1.48007					1.3327					2.19924
			0.440107					0.579049					0.337646
			1.06987					0.374238					0.34648
			0.718818					0.577868					3.04682
			1.13293					2.3831					2.96925
			1.11452					0.409686					0.301609
			0.169304					0.607968					1.05993
			0.429949					0.155222					1.22505
			2.3168					3.01908					1.24084
			1.43446					0.204023					2.05512
			1.16457					1.52658					1.70686
			0.272525					0.202437					1.69403
			0.873251					1.13339					2.97842
			0.421645					2.67647					0.958353
			0.454185					2.028					2.11143
			1.68729					0.087344					0.417942
			0.259043					1.27799					0.482582
			0.623484					0.59999					1.59889
			0.521338					1.99554					1.93079
			1.10003					0.308834					2.34632
			1.51099					0.530644					0.40757
			1.00716					0.0837723					1.29994
			0.285845					0.240175					0.208507
			2.84063					0.387319					2.05491
			0.509799					1.32097					0.472042
			0.57537					0.466005					0.364807
			1.54948					0.164462					0.664239
			1.11204					0.152592					0.665502
			2.14445					1.30417					0.447286
			1.50242					1.23113					0.386812
			0.902833					0.448875					0.930711
			0.682513					4.23478					2.54095
			1.30382					0.347076					1.89915
			0.957081					2.43536					2.30072
			0.361805					2.30767					2.46172
			1.27754					0.094326					2.71852
			0.970021					0.370966					1.33235
			3.39824					3.50812					0.407079
			0.579207					2.40429					0.455468
			1.19036					0.699998					0.190415
			0.365405					0.126391					2.94633
			1.17614					0.28882					0.244632
			0.468155					0.168515					1.22961
			0.859274					0.204863					1.50049
			1.41628					4.56859					0.465903
			0.702939					2.38936					0.175864
			0.770868					0.223284					0.653305
			1.40104					0.210666					0.778259
			0.387014					0.544871					0.216538
			0.611101					0.454011					0.241327
			0.606141					0.110483					1.32371
			1.18808					0.767676					1.39914
			0.756408					1.4783					0.459251
			0.614507					0.304522					1.24968
			0.802956					0.391922					0.855903
			0.827087					0.406624					1.65935
			0.558671					0.186584					0.19859
			2.11028					2.11891					0.671518
			0.382466					1.07694					1.1604
			1.15779					0.485726					1.28731
			0.729185					0.127729					0.447116
			1.5773					0.280337					1.22975
			1.65042					0.141987					0.992864
			0.649227					2.19585					1.0777
			1.61361					0.476646					0.18884
			0.889692					0.330488					1.14903
			0.430913					1.25221					1.59953
			0.326215					0.402828					2.25763
			0.303113					0.048773					0.174075
			2.81282					0.333862					0.214304
			1.05289					0.16072					2.32276
			1.80064					0.362745					0.0936934
			1.4329					0.150506					0.715525
			1.48607					0.215477					0.905869
			0.989374					0.206541					0.941881
			0.272715					0.730712					1.59074
			0.695884					4.65231					1.12947
			0.477522					3.14835					0.28965
			1.68519					0.0873915					0.258424
			0.799432					0.237708					0.394325
			1.23928					0.0423955					0.143469
			0.689137					0.358506					1.54585
			1.32436					0.682584					2.51162
			1.03376					1.98349					0.538933
			1.69372					0.329987					1.74485
			0.85164					1.48104					1.02021
			0.904959					0.18281					0.151598
			1.40485					1.72061					1.13401
			0.450802					0.295304					0.341127
			0.177139					0.166459					0.195626
			1.83014					2.82957					0.344922
			0.74416					0.40554					0.895045
			0.571294					0.299963					0.34671
			0.626239					0.858448					0.331589
			1.44047					0.760311					0.372321
			1.33118					0.174782					1.3793
			1.29398					1.37519					1.40438
			0.97735					1.85627					0.978495
			1.27241					0.917617					0.720231
			0.730399					2.20725					1.36162
			0.756416					3.46691					2.78325
			1.11637					0.505963					0.846551
			0.537867					0.175501					0.399267
			0.739516					0.174946					0.0952352
			0.558003					2.31147					1.93253
			0.254863					1.88638					0.629361
			1.06823					1.09989					1.15323
			0.616361					0.339378					1.70063
			1.6633					0.33704					0.281011
			2.07552					0.122078					0.701834
			1.43943					0.324559					0.363219
			1.22363					0.207061					2.94217
			0.625308					0.370108					1.20332
			0.611887					3.03975					2.04054
			0.628072					0.499057					1.4145
			0.859355					3.13545					0.61141
			0.40812					0.146996					1.19128
			1.76014					0.111173					1.58551
			1.09537					2.95305					0.570384
			0.825894					0.225852					1.65319
			0.831218					0.644017					1.65371
			1.77444					1.46159					0.314548
			1.19831					0.229073					0.543374
			1.60754					2.58935					2.64877
			0.41463					0.410308					0.267153
			0.695758					0.270971					1.03344
			2.07789					0.534265					1.65006
			0.448884					0.23677					0.32757
			0.931597					1.30961					2.37962
			0.47942					0.264988					1.49168
			0.227073					2.37478					0.493644
			1.53498					0.296432					0.960331
			1.99328					0.10358					0.948365
			2.02126					0.220946					0.270611
			0.790935					0.609707					0.185632
			0.690752					2.89552					0.534919
			0.812988					0.35372					1.69392
			0.660677					2.57888					2.24984
			0.749746					0.0871982					0.313141
			1.7743					3.2142					0.316225
			0.378041					0.368887					1.48631
			0.528665					1.81655					3.58043
			1.20573					0.232993					1.95614
			1.53256					1.63426					0.322465
			0.965183					0.443197					0.21848
			0.822441					2.27365					0.238624
			0.543797					0.689956					1.66943
			0.582932					0.354683					0.296909
			1.59483					3.94038					0.412619
			1.09638					0.510544					0.32887
			0.882467					0.254313					1.70605
			0.375921					0.19959					0.2345
			1.23789					3.9614					1.40363
			1.62568					0.201487					4.95314
			2.82724					0.74626					1.10311
			1.19746					0.0843155					0.242532
			0.429232					1.40428					1.69841
			1.39459					0.574644					1.19263
			0.614237					0.18145					1.13562
			0.478569					0.24553					0.805107
			0.408116					0.833882					2.43158
			1.2707					0.165487					1.15755
			1.28729					0.758573					0.21687
			1.68955					2.19965					1.32839
			0.898313					0.165329					0.759349
			2.13466					0.698236					1.15515
			1.28463					0.303575					0.952681
			0.608282					1.61986					0.5425
			0.335442					1.31358					0.226133
			1.56949					0.164789					2.60548
			1.09955					3.40734					1.26842
			0.407242					2.10402					0.205114
			0.64669					1.5757					1.01005
			1.93143					0.279568					2.08657
			1.54288					0.307214					2.14904
			0.913143					2.70329					1.05139
			0.360132					0.410907					0.445834
			1.56328					2.75871					1.69978
			0.593477					2.30519					1.55261
			1.4535					0.432521					0.593216
			0.173241					1.08698					0.293803
			0.58556					0.539978					0.606094
			0.644912					1.05771					2.16082
			2.18486					1.32324					1.09283
			0.510256					2.02996					1.49201
			1.29187					0.506649					1.23671
			1.02856					0.12274					1.2784
			0.891491					3.10518					0.899413
			1.68021					0.771792					0.251136
			1.42088					0.18049					0.378781
			0.450853					0.601953					0.991889
			1.04528					1.92454					0.830275
			1.11205					0.401956					0.29884
			2.52758					2.69696					0.220491
			2.26586					2.78568					0.881176
			0.183505					2.28258					0.119346
			1.97232					0.20747					0.916622
			1.33777					0.0726641					1.85303
			2.29308					0.85922					1.19244
			1.30634					0.108206					0.785532
			0.327932					0.117769					0.276222
			1.79778					1.39341					1.70783
			0.667252					0.711975					1.93243
			1.74995					1.17453					1.51297
			1.86789					0.203635					0.45028
			1.72146					0.0524114					0.419423
			0.264971					3.13038					0.822754
			0.506579					2.45142					1.39536
			1.27773					0.489161					0.660084
			2.1926					0.0767701					0.477246
			2.29453					0.131932					0.945705
			0.689423					0.0219078					1.22103
			2.47309					0.17064					0.897499
			2.40204					2.77831					0.90458
			0.633205					0.726383					0.364301
			1.33985					0.305667					0.33874
			1.05972					1.70319					0.241395
			1.92984					0.362786					0.434634
			1.30792					0.528757					0.672293
			1.60566					4.48003					2.43941
			0.672127					1.58397					1.06732
			0.510994					1.29033					3.03682
			1.38289					1.46566					0.56323
			1.43816					0.753971					0.170554
			0.671787					0.0977044					0.385722
			1.37287					0.181668					0.836065
			1.14712					1.93491					1.5836
			1.14742					2.54804					1.32525
			0.199185					0.391193					1.14635
			1.66814					0.341469					0.468506
			0.713677					1.10098					1.68116
			1.04665					0.833282					0.29094
			1.85595					1.35952					1.27568
			1.05074					0.341645					0.63977
			0.482728					0.643442					0.499632
			0.546491					2.50714					0.908185
			3.06026					2.94944					1.69698
			1.27554					1.86393					3.09345
			1.38579					0.0609754					0.779149
			1.47924					0.25008					0.435222
			1.76817					0.955333					3.45637
			0.755212					0.262512					1.40082
			0.508767					1.27535					1.03677
			1.25516					1.47053					0.967388
			0.720516					2.86525					0.0894982
			0.385831					0.125876					1.998
			1.10846					0.162896					1.10295
			2.32644					0.385858					0.209415
			0.243035					2.58824					2.06707
			0.78693					1.43536					0.358035
			0.292377					0.291441					2.88602
			1.01064					0.512839					1.13601
			0.415205					2.35259					0.512394
			0.514241					1.59397					0.508917
			2.02699					0.223175					0.51967
			0.993219					0.231896					0.94528
			2.08125					3.04802					1.87547
			2.57476					3.96409					2.79867
			0.605973					0.566585					0.192068
			1.05847					0.830587					0.478657
			0.491146					0.481419					4.94874
			0.490675					0.739615					0.115952
			1.04689					0.751499					0.276668
			1.3684					1.81225					0.291895
			1.51367					1.94242					0.180962
			1.34247					1.06718					1.9531
			1.22056					1.51282					1.21888
			1.31602					2.77891					0.302446
			1.75575					0.0929523					0.110974
			0.662346					0.255127					1.71135
			0.827984					1.92948					0.32226
			0.444173					0.530734					1.86906
			0.19422					0.69999					0.178667
			0.822784					3.23469					0.166336
			1.15331					2.45212					1.96855
			0.309168					3.25239					0.0780771
			0.674169					0.523993					2.16388
			2.10757					0.312708					1.05809
			0.657933					1.56393					1.30088
			0.293361					0.305423					0.458409
			0.937199					0.20403					0.250799
			0.585616					5.32177					0.100242
			1.19086					0.190395					0.385513
			0.873421					0.408132					2.27998
			1.32332					0.207147					1.64644
			0.976194					0.508895					1.02943
			0.993384					1.9623					0.171533
			1.12472					2.18893					1.173
			0.721313					0.58668					2.53553
			1.11012					1.08434					3.71434
			0.710672					1.82661					1.08692
			0.540118					2.13498					2.42658
			1.42031					0.277392					1.40221
			1.84207					3.11431					1.15996
			0.282845					0.325406					1.1501
			0.649971					0.597036					1.05732
			0.803774					0.114945					0.340253
			0.513035					3.27768					1.3334
			1.79467					0.0430173					1.00477
			1.66175					0.525129					0.676668
			0.887634					0.195365					0.800426
			2.03564					0.148069					0.570473
			0.672056					1.21069					0.522369
			1.20639					1.96603					2.59844
			1.97343					0.0884892					0.335073
			1.49191					1.41608					0.303514
			1.79882					3.11178					0.509654
			0.842127					3.01554					1.68577
			0.476106					2.59359					2.47746
			2.20269					3.11605					2.70697
			1.32012					0.334157					0.230179
			1.13986					0.247313					0.476652
			1.18756					0.99747					0.359572
			0.635882					1.30004					0.170109
			1.86589					1.19175					0.800567
			0.783359					0.349693					0.522258
			1.11222					3.50684					1.15056
			1.15341					0.435887					0.304298
			1.75506					0.216824					0.276718
			2.72958					2.5088					0.269935
			0.341997					0.570026					0.718666
			1.36684					0.466357					0.31702
			1.44281					0.332633					0.18419
			1.35449					0.135431					1.07849
			0.645492					2.79562					0.58233
			1.54646					1.44492					1.76098
			1.04745					1.24566					1.56668
			1.7578					0.221929					1.0702
			0.638238					1.78319					0.171286
			1.73937					2.29396					1.33217
			0.415554					2.41561					0.869835
			0.309034					0.216944					2.13218
			0.340434					0.246474					0.371943
			0.54513					2.38787					1.12551
			0.663851					2.60573					0.662032
			1.95665					1.8775					0.293919
			1.50749					1.95743					1.45603
			0.376082					0.075535					1.19198
			0.694646					0.328244					1.26376
			2.01711					0.258834					0.128844
			0.933877					1.05663					0.086251
			0.538334					1.25375					0.430579
			0.882643					1.46231					0.476405
			0.844424					0.0277094					1.18146
			1.83633					0.0841118					0.133214
			1.60744					1.27153					2.33084
			1.27404					0.235667					0.15198
			0.239116					1.34062					0.63722
			2.17478					0.554787					1.25814
			1.01924					2.47165					1.80522
			1.58156					3.38063					3.55061
			1.20844					1.8223					0.211484
			1.47226					0.405282					0.983119
			1.88144					3.57213					1.08062
			0.99887					0.975189					1.54525
			1.04139					0.578967					0.474243
			1.52206					1.08322					0.256022
			1.21719					0.406694					0.508711
			0.824089					0.182147					1.07707
			1.53566					2.24706					1.07032
			0.47099					0.267215					1.66111
			0.879972					0.0486384					0.1945
			0.952575					0.488815					0.274146
			1.86315					2.40959					0.27337
			1.43853					0.231999					0.167901
			0.333905					3.96715					1.14162
			1.51142					1.34198					0.278881
			0.560952					0.245327					0.177409
			0.587315					1.48559					0.328607
			1.27573					3.0563					3.85955
			0.641774					1.86983					1.192
			0.653371					0.296837					0.570169
			0.438775					0.179539					1.72508
			1.15726					1.06041					2.17036
			1.95716					1.12667					4.3312
			0.584715					0.323382					0.814033
			2.08561					2.48661					1.8263
			1.79137					1.13494					0.761851
			0.822696					2.34858					1.58408
			1.29549					0.284232					2.35281
			0.408786					0.65976					1.367
			0.604235					1.58824					1.08505
			0.860767					0.577405					0.344245
			1.1096					1.56388					0.476628
			1.67366					0.132983					0.370721
			1.07238					0.554702					0.310304
			1.346					0.362044					1.35757
			1.92138					0.302593					1.38733
			0.606891					2.23302					1.70003
			1.4618					1.55216					1.60941
			0.678613					1.86358					1.27568
			0.889717					0.190242					1.97648
			0.400912					2.09214					1.28773
			2.01477					1.45994					0.328073
			1.18124					2.50622					0.457645
			0.714485					0.286012					1.50268
			2.04828					2.04027					0.379362
			0.455002					0.597457					1.48999
			1.15779					1.05631					1.80166
			1.47892					0.0626058					2.78363
			1.58653					0.214798					0.257043
			1.13926					0.282408					0.154998
			0.603274					0.272863					2.55751
			0.623311					1.28803					0.57411
			0.85945					1.00454					1.17021
			0.598294					0.395644					0.616714
			1.75568					0.586417					1.55965
			0.18373					0.239321					0.845677
			1.10435					1.42973					0.22276
			2.38651					0.195184					1.2074
			0.685294					0.181612					0.184606
			1.04857					1.58831					3.4715
			0.457915					0.412727					0.571409
			0.651433					0.275268					1.31166
			1.13794					0.198425					0.245541
			0.998718					0.257803					0.218055
			1.65449					0.493301					0.395152
			0.674946					0.12758					1.84225
			1.44677					0.349411					1.03146
			1.29077					0.818241					1.65352
			0.578917					0.652549					0.307458
			0.631362					0.530598					1.775
			1.10184					0.377583					1.92875
			0.661634					2.26276					2.76212
			2.3603					0.257862					1.31346
			0.968301					0.965504					0.959434
			1.0146					0.249341					0.439425
			2.81993					1.56794					2.33444
			1.1271					0.639958					0.516096
			2.50096					0.533878					0.317966
			1.02525					0.978409					1.63563
			0.748508					0.139918					2.4266
			0.216742					4.41619					0.205021
